# PROS1 released by human lung basal cells upon SARS-CoV-2 infection facilitates epithelial cell repair and limits inflammation

**DOI:** 10.1101/2024.09.11.612489

**Authors:** Theodoros Simakou, Agnieszka M Szemiel, Lucy MacDonald, Karen Kerr, Jack Frew, Marcus Doohan, Katy Diallo, Domenico Somma, Olympia M Hardy, Aziza Elmesmari, Charles McSharry, Thomas D Otto, Arvind H Patel, Mariola Kurowska-Stolarska

**Author notes:** **Corresponding author’s complete name, address, telephone number (including country code, where applicable), and email address** Prof Mariola Kurowska-Stolarska, Sir Graeme Davies Building, 120 University Place Glasgow, G12 8TA. 01413306085.

## Abstract

Factors governing the coagulopathy and pneumonitis associated with severe viral infections remain unresolved. We previously found that the expression of protein S (PROS1) is increased in lung epithelium of patients with mild COVID-19 as compared to severe COVID-19. We hypothesised that PROS1 may exert a local effect that protects the upper airway against severe inflammation by modulating epithelial and myeloid cell responses. To test this, *in vitro* air-interface cultures, seeded from primary healthy human lung epithelial cells, were infected with different SARS-CoV-2 clades. This model, validated by single-cell RNAseq analysis, recapitulated the dynamic cell-profile and pathogenic changes of COVID-19. We showed that PROS1 was located in the basal cells of healthy pseudostratified epithelium. During SARS-Cov-2 infection, PROS1 was released by basal cells, which was partially mediated by interferon. Transcriptome analysis showed that SARS-CoV-2 infection induced proinflammatory phenotypes (CXCL10/11^high^, PTGS2^pos^F3^high^, S100A8/A9^high^) of basal and transitional cells. PROS1 strongly downregulated these cells and transformed the proinflammatory CXCL10/11^high^ basal cells into the regenerative S100A2^pos^KRT^high^ basal cell phenotype. In addition, SARS-CoV-2 infection elevated M-CSF secretion from epithelium, which induced MERTK, a receptor for PROS1, on monocytes added into 3D lung epithelial culture. We demonstrated that SARS-CoV-2 drives monocyte phenotypes expressing coagulation (F13A1) and complement (C1Q) genes. PROS1 significantly downregulated these phenotypes and induced higher expression of MHC class II. Overall, this study demonstrated that the epithelium-derived PROS1 during SARS-CoV-2 infection inhibits the proinflammatory epithelial phenotypes, favours basal cell regeneration, and inhibits myeloid inflammation while enhancing antigen presentation. These findings highlight the importance of basal epithelial cells and PROS1 protection from viral infection induced severe lung pathology.

1) SARS-CoV2 infection of the epithelium results in release of IFN. 2) IFN secretion has an autocrine effect on epithelial cells 3) Infection and IFN cause release of PROS1 from the basal cells, as well as M-CSF from the epithelium 4) PROS1 acts on basal cells which express MERTK, a PROS1 receptor 5) PROS1 downregulated the proinflammatory phenotypes expanded by viral infection, while upregulating KRT^high^ basal cells with repair phenotypes 6) The secreted M-CSF drives MERTK expression on monocytes in cocultures with epithelium. 7) PROS1 induces downregulation of monocyte clusters characteristic of viral infection that express pro-coagulation and complement genes, while upregulating clusters with higher MHC class II. 8) In summary, PROS1 mediates phenotypic switch of SARS-Cov2 induced pathogenic myeloid clusters with complement and coagulation phenotypes into phenotype with efficient antigen presentation, reduces proinflammatory activation of epithelium and induces epithelial barrier repair, resulting in mild COVID-19.
