## Supplemental Table 1 for "PROS1 released by human lung basal cells upon SARS-CoV-2 infection facilitates epithelial cell repair and limits inflammation"

### Sheet: ORegAnno_PROS1
	ORegAnno_ID	Species	Outcome	Type	Gene_Symbol	Gene_ID	Gene_Source	Regulatory_Element_Symbol	Regulatory_Element_ID	Regulatory_Element_Source	dbSNP_ID	PMID	Dataset	Build	Strand	Chr	Start	End
140427	OREG0054511	Homo sapiens		TRANSCRIPTION FACTOR BINDING SITE	PROS1			GATA2				22951020		hg18	1	chr3	95175482	95175491
140428	OREG0054511	Homo sapiens		TRANSCRIPTION FACTOR BINDING SITE	PROS1			GATA2				22951020		hg19	1	chr3	93692792	93692801
140429	OREG0054511	Homo sapiens		TRANSCRIPTION FACTOR BINDING SITE	PROS1			GATA2				22951020		hg38	1	chr3	93973948	93973957
140430	OREG0054512	Homo sapiens		TRANSCRIPTION FACTOR BINDING SITE	PROS1			STAT1				22951020		hg18	1	chr3	95175493	95175513
140431	OREG0054512	Homo sapiens		TRANSCRIPTION FACTOR BINDING SITE	PROS1			STAT1				22951020		hg19	1	chr3	93692803	93692823
140432	OREG0054512	Homo sapiens		TRANSCRIPTION FACTOR BINDING SITE	PROS1			STAT1				22951020		hg38	1	chr3	93973959	93973979
3388807	OREG1171059	Homo sapiens		TRANSCRIPTION FACTOR BINDING SITE	PROS1	ENSG00000184500	ENSEMBL	TFAP2C	ENST00000544508	ENSEMBL		18971253	PAZAR	hg18	1	chr3	95175060	95175810
3388808	OREG1171059	Homo sapiens		TRANSCRIPTION FACTOR BINDING SITE	PROS1	ENSG00000184500	ENSEMBL	TFAP2C	ENST00000544508	ENSEMBL		18971253	PAZAR	hg19	1	chr3	93692370	93693120
3388809	OREG1171059	Homo sapiens		TRANSCRIPTION FACTOR BINDING SITE	PROS1	ENSG00000184500	ENSEMBL	TFAP2C	ENST00000544508	ENSEMBL		18971253	PAZAR	hg38	1	chr3	93973526	93974276
3543003	OREG1222468	Homo sapiens		TRANSCRIPTION FACTOR BINDING SITE	PROS1	ENSG00000184500	ENSEMBL	SMARCA4	ENST00000344626	ENSEMBL		18971253	PAZAR	hg18	1	chr3	95171600	95172399
3543004	OREG1222468	Homo sapiens		TRANSCRIPTION FACTOR BINDING SITE	PROS1	ENSG00000184500	ENSEMBL	SMARCA4	ENST00000344626	ENSEMBL		18971253	PAZAR	hg19	1	chr3	93688910	93689709
3543005	OREG1222468	Homo sapiens		TRANSCRIPTION FACTOR BINDING SITE	PROS1	ENSG00000184500	ENSEMBL	SMARCA4	ENST00000344626	ENSEMBL		18971253	PAZAR	hg38	1	chr3	93970066	93970865
3633522	OREG1252647	Homo sapiens		TRANSCRIPTION FACTOR BINDING SITE	PROS1	ENSG00000184500	ENSEMBL	SMARCA4	ENST00000344626	ENSEMBL		18971253	PAZAR	hg18	1	chr3	95124000	95124999
3633523	OREG1252647	Homo sapiens		TRANSCRIPTION FACTOR BINDING SITE	PROS1	ENSG00000184500	ENSEMBL	SMARCA4	ENST00000344626	ENSEMBL		18971253	PAZAR	hg19	1	chr3	93641310	93642309
3633524	OREG1252647	Homo sapiens		TRANSCRIPTION FACTOR BINDING SITE	PROS1	ENSG00000184500	ENSEMBL	SMARCA4	ENST00000344626	ENSEMBL		18971253	PAZAR	hg38	1	chr3	93922466	93923465
3633525	OREG1252648	Homo sapiens		TRANSCRIPTION FACTOR BINDING SITE	PROS1	ENSG00000184500	ENSEMBL	SMARCA4	ENST00000344626	ENSEMBL		18971253	PAZAR	hg18	1	chr3	95148800	95151199
3633526	OREG1252648	Homo sapiens		TRANSCRIPTION FACTOR BINDING SITE	PROS1	ENSG00000184500	ENSEMBL	SMARCA4	ENST00000344626	ENSEMBL		18971253	PAZAR	hg19	1	chr3	93666110	93668509
3633527	OREG1252648	Homo sapiens		TRANSCRIPTION FACTOR BINDING SITE	PROS1	ENSG00000184500	ENSEMBL	SMARCA4	ENST00000344626	ENSEMBL		18971253	PAZAR	hg38	1	chr3	93947266	93949665
3633528	OREG1252649	Homo sapiens		TRANSCRIPTION FACTOR BINDING SITE	PROS1	ENSG00000184500	ENSEMBL	SMARCA4	ENST00000344626	ENSEMBL		18971253	PAZAR	hg18	1	chr3	95170400	95172399
3633529	OREG1252649	Homo sapiens		TRANSCRIPTION FACTOR BINDING SITE	PROS1	ENSG00000184500	ENSEMBL	SMARCA4	ENST00000344626	ENSEMBL		18971253	PAZAR	hg19	1	chr3	93687710	93689709
3633530	OREG1252649	Homo sapiens		TRANSCRIPTION FACTOR BINDING SITE	PROS1	ENSG00000184500	ENSEMBL	SMARCA4	ENST00000344626	ENSEMBL		18971253	PAZAR	hg38	1	chr3	93968866	93970865
3633531	OREG1252650	Homo sapiens		TRANSCRIPTION FACTOR BINDING SITE	PROS1	ENSG00000184500	ENSEMBL	SMARCA4	ENST00000344626	ENSEMBL		18971253	PAZAR	hg18	1	chr3	95173400	95175799
3633532	OREG1252650	Homo sapiens		TRANSCRIPTION FACTOR BINDING SITE	PROS1	ENSG00000184500	ENSEMBL	SMARCA4	ENST00000344626	ENSEMBL		18971253	PAZAR	hg19	1	chr3	93690710	93693109
3633533	OREG1252650	Homo sapiens		TRANSCRIPTION FACTOR BINDING SITE	PROS1	ENSG00000184500	ENSEMBL	SMARCA4	ENST00000344626	ENSEMBL		18971253	PAZAR	hg38	1	chr3	93971866	93974265
3728489	OREG1284305	Homo sapiens		TRANSCRIPTION FACTOR BINDING SITE	PROS1	ENSG00000184500	ENSEMBL	CEBPA	ENST00000498907	ENSEMBL		18971253	PAZAR	hg18	1	chr3	95174641	95174916
3728490	OREG1284305	Homo sapiens		TRANSCRIPTION FACTOR BINDING SITE	PROS1	ENSG00000184500	ENSEMBL	CEBPA	ENST00000498907	ENSEMBL		18971253	PAZAR	hg19	1	chr3	93691951	93692226
3728491	OREG1284305	Homo sapiens		TRANSCRIPTION FACTOR BINDING SITE	PROS1	ENSG00000184500	ENSEMBL	CEBPA	ENST00000498907	ENSEMBL		18971253	PAZAR	hg38	1	chr3	93973107	93973382
4019726	OREG1391142	Homo sapiens		TRANSCRIPTION FACTOR BINDING SITE	PROS1	ENSG00000184500	ENSEMBL	CTCF	ENST00000264010	ENSEMBL		18971253	PAZAR	hg18	1	chr3	95175127	95175294
4019727	OREG1391142	Homo sapiens		TRANSCRIPTION FACTOR BINDING SITE	PROS1	ENSG00000184500	ENSEMBL	CTCF	ENST00000264010	ENSEMBL		18971253	PAZAR	hg19	1	chr3	93692437	93692604
4019728	OREG1391142	Homo sapiens		TRANSCRIPTION FACTOR BINDING SITE	PROS1	ENSG00000184500	ENSEMBL	CTCF	ENST00000264010	ENSEMBL		18971253	PAZAR	hg38	1	chr3	93973593	93973760
4288069	OREG1480738	Homo sapiens		TRANSCRIPTION FACTOR BINDING SITE	PROS1	ENSG00000184500	ENSEMBL	E2F4	ENST00000379378	ENSEMBL		18971253	PAZAR	hg18	1	chr3	95175335	95175422
4288070	OREG1480738	Homo sapiens		TRANSCRIPTION FACTOR BINDING SITE	PROS1	ENSG00000184500	ENSEMBL	E2F4	ENST00000379378	ENSEMBL		18971253	PAZAR	hg19	1	chr3	93692645	93692732
4288071	OREG1480738	Homo sapiens		TRANSCRIPTION FACTOR BINDING SITE	PROS1	ENSG00000184500	ENSEMBL	E2F4	ENST00000379378	ENSEMBL		18971253	PAZAR	hg38	1	chr3	93973801	93973888
4478027	OREG1544070	Homo sapiens		TRANSCRIPTION FACTOR BINDING SITE	PROS1	ENSG00000184500	ENSEMBL	ETS1	ENST00000392668	ENSEMBL		18971253	PAZAR	hg18	1	chr3	95175434	95175680
4478028	OREG1544070	Homo sapiens		TRANSCRIPTION FACTOR BINDING SITE	PROS1	ENSG00000184500	ENSEMBL	ETS1	ENST00000392668	ENSEMBL		18971253	PAZAR	hg19	1	chr3	93692744	93692990
4478029	OREG1544070	Homo sapiens		TRANSCRIPTION FACTOR BINDING SITE	PROS1	ENSG00000184500	ENSEMBL	ETS1	ENST00000392668	ENSEMBL		18971253	PAZAR	hg38	1	chr3	93973900	93974146
4574719	OREG1576303	Homo sapiens		TRANSCRIPTION FACTOR BINDING SITE	PROS1	ENSG00000184500	ENSEMBL	FOXA1	ENST00000250448	ENSEMBL		18971253	PAZAR	hg18	1	chr3	95151390	95152050
4574720	OREG1576303	Homo sapiens		TRANSCRIPTION FACTOR BINDING SITE	PROS1	ENSG00000184500	ENSEMBL	FOXA1	ENST00000250448	ENSEMBL		18971253	PAZAR	hg19	1	chr3	93668700	93669360
4574721	OREG1576303	Homo sapiens		TRANSCRIPTION FACTOR BINDING SITE	PROS1	ENSG00000184500	ENSEMBL	FOXA1	ENST00000250448	ENSEMBL		18971253	PAZAR	hg38	1	chr3	93949856	93950516
4687668	OREG1613963	Homo sapiens		TRANSCRIPTION FACTOR BINDING SITE	PROS1	ENSG00000184500	ENSEMBL	FOS	ENST00000303562	ENSEMBL		18971253	PAZAR	hg18	1	chr3	95171560	95171908
4687669	OREG1613963	Homo sapiens		TRANSCRIPTION FACTOR BINDING SITE	PROS1	ENSG00000184500	ENSEMBL	FOS	ENST00000303562	ENSEMBL		18971253	PAZAR	hg19	1	chr3	93688870	93689218
4687670	OREG1613963	Homo sapiens		TRANSCRIPTION FACTOR BINDING SITE	PROS1	ENSG00000184500	ENSEMBL	FOS	ENST00000303562	ENSEMBL		18971253	PAZAR	hg38	1	chr3	93970026	93970374
4750828	OREG1635019	Homo sapiens		TRANSCRIPTION FACTOR BINDING SITE	PROS1	ENSG00000184500	ENSEMBL	FOXA1	ENST00000250448	ENSEMBL		18971253	PAZAR	hg18	1	chr3	95151420	95152030
4750829	OREG1635019	Homo sapiens		TRANSCRIPTION FACTOR BINDING SITE	PROS1	ENSG00000184500	ENSEMBL	FOXA1	ENST00000250448	ENSEMBL		18971253	PAZAR	hg19	1	chr3	93668730	93669340
4750830	OREG1635019	Homo sapiens		TRANSCRIPTION FACTOR BINDING SITE	PROS1	ENSG00000184500	ENSEMBL	FOXA1	ENST00000250448	ENSEMBL		18971253	PAZAR	hg38	1	chr3	93949886	93950496
4950567	OREG1701604	Homo sapiens		TRANSCRIPTION FACTOR BINDING SITE	PROS1	ENSG00000184500	ENSEMBL	GATA3	ENST00000481743	ENSEMBL		18971253	PAZAR	hg18	1	chr3	95130981	95131193
4950568	OREG1701604	Homo sapiens		TRANSCRIPTION FACTOR BINDING SITE	PROS1	ENSG00000184500	ENSEMBL	GATA3	ENST00000481743	ENSEMBL		18971253	PAZAR	hg19	1	chr3	93648291	93648503
4950569	OREG1701604	Homo sapiens		TRANSCRIPTION FACTOR BINDING SITE	PROS1	ENSG00000184500	ENSEMBL	GATA3	ENST00000481743	ENSEMBL		18971253	PAZAR	hg38	1	chr3	93929447	93929659
4976935	OREG1710399	Homo sapiens		TRANSCRIPTION FACTOR BINDING SITE	PROS1	ENSG00000184500	ENSEMBL	HNF4A	ENST00000316673	ENSEMBL		18971253	PAZAR	hg18	1	chr3	95174567	95175037
4976936	OREG1710399	Homo sapiens		TRANSCRIPTION FACTOR BINDING SITE	PROS1	ENSG00000184500	ENSEMBL	HNF4A	ENST00000316673	ENSEMBL		18971253	PAZAR	hg19	1	chr3	93691877	93692347
4976937	OREG1710399	Homo sapiens		TRANSCRIPTION FACTOR BINDING SITE	PROS1	ENSG00000184500	ENSEMBL	HNF4A	ENST00000316673	ENSEMBL		18971253	PAZAR	hg38	1	chr3	93973033	93973503
4976938	OREG1710400	Homo sapiens		TRANSCRIPTION FACTOR BINDING SITE	PROS1	ENSG00000184500	ENSEMBL	HNF4A	ENST00000316673	ENSEMBL		18971253	PAZAR	hg18	1	chr3	95175226	95175424
4976939	OREG1710400	Homo sapiens		TRANSCRIPTION FACTOR BINDING SITE	PROS1	ENSG00000184500	ENSEMBL	HNF4A	ENST00000316673	ENSEMBL		18971253	PAZAR	hg19	1	chr3	93692536	93692734
4976940	OREG1710400	Homo sapiens		TRANSCRIPTION FACTOR BINDING SITE	PROS1	ENSG00000184500	ENSEMBL	HNF4A	ENST00000316673	ENSEMBL		18971253	PAZAR	hg38	1	chr3	93973692	93973890
4976941	OREG1710401	Homo sapiens		TRANSCRIPTION FACTOR BINDING SITE	PROS1	ENSG00000184500	ENSEMBL	HNF4A	ENST00000316673	ENSEMBL		18971253	PAZAR	hg18	1	chr3	95175528	95175689
4976942	OREG1710401	Homo sapiens		TRANSCRIPTION FACTOR BINDING SITE	PROS1	ENSG00000184500	ENSEMBL	HNF4A	ENST00000316673	ENSEMBL		18971253	PAZAR	hg19	1	chr3	93692838	93692999
4976943	OREG1710401	Homo sapiens		TRANSCRIPTION FACTOR BINDING SITE	PROS1	ENSG00000184500	ENSEMBL	HNF4A	ENST00000316673	ENSEMBL		18971253	PAZAR	hg38	1	chr3	93973994	93974155
5051166	OREG1735145	Homo sapiens		TRANSCRIPTION FACTOR BINDING SITE	PROS1	ENSG00000184500	ENSEMBL	HNF4A	ENST00000316673	ENSEMBL		18971253	PAZAR	hg18	1	chr3	95174544	95175065
5051167	OREG1735145	Homo sapiens		TRANSCRIPTION FACTOR BINDING SITE	PROS1	ENSG00000184500	ENSEMBL	HNF4A	ENST00000316673	ENSEMBL		18971253	PAZAR	hg19	1	chr3	93691854	93692375
5051168	OREG1735145	Homo sapiens		TRANSCRIPTION FACTOR BINDING SITE	PROS1	ENSG00000184500	ENSEMBL	HNF4A	ENST00000316673	ENSEMBL		18971253	PAZAR	hg38	1	chr3	93973010	93973531
5138952	OREG1764420	Homo sapiens		TRANSCRIPTION FACTOR BINDING SITE	PROS1	ENSG00000184500	ENSEMBL	MITF	ENST00000394351	ENSEMBL		18971253	PAZAR	hg18	1	chr3	95170995	95171262
5138953	OREG1764420	Homo sapiens		TRANSCRIPTION FACTOR BINDING SITE	PROS1	ENSG00000184500	ENSEMBL	MITF	ENST00000394351	ENSEMBL		18971253	PAZAR	hg19	1	chr3	93688305	93688572
5138954	OREG1764420	Homo sapiens		TRANSCRIPTION FACTOR BINDING SITE	PROS1	ENSG00000184500	ENSEMBL	MITF	ENST00000394351	ENSEMBL		18971253	PAZAR	hg38	1	chr3	93969461	93969728
5138955	OREG1764421	Homo sapiens		TRANSCRIPTION FACTOR BINDING SITE	PROS1	ENSG00000184500	ENSEMBL	MITF	ENST00000394351	ENSEMBL		18971253	PAZAR	hg18	1	chr3	95175253	95175720
5138956	OREG1764421	Homo sapiens		TRANSCRIPTION FACTOR BINDING SITE	PROS1	ENSG00000184500	ENSEMBL	MITF	ENST00000394351	ENSEMBL		18971253	PAZAR	hg19	1	chr3	93692563	93693030
5138957	OREG1764421	Homo sapiens		TRANSCRIPTION FACTOR BINDING SITE	PROS1	ENSG00000184500	ENSEMBL	MITF	ENST00000394351	ENSEMBL		18971253	PAZAR	hg38	1	chr3	93973719	93974186
5181353	OREG1779391	Homo sapiens		TRANSCRIPTION FACTOR BINDING SITE	PROS1	ENSG00000184500	ENSEMBL	RBL2	ENST00000379935	ENSEMBL		18971253	PAZAR	hg18	1	chr3	95174856	95175134
5181354	OREG1779391	Homo sapiens		TRANSCRIPTION FACTOR BINDING SITE	PROS1	ENSG00000184500	ENSEMBL	RBL2	ENST00000379935	ENSEMBL		18971253	PAZAR	hg19	1	chr3	93692166	93692444
5181355	OREG1779391	Homo sapiens		TRANSCRIPTION FACTOR BINDING SITE	PROS1	ENSG00000184500	ENSEMBL	RBL2	ENST00000379935	ENSEMBL		18971253	PAZAR	hg38	1	chr3	93973322	93973600
5181356	OREG1779392	Homo sapiens		TRANSCRIPTION FACTOR BINDING SITE	PROS1	ENSG00000184500	ENSEMBL	RBL2	ENST00000379935	ENSEMBL		18971253	PAZAR	hg18	1	chr3	95175375	95175814
5181357	OREG1779392	Homo sapiens		TRANSCRIPTION FACTOR BINDING SITE	PROS1	ENSG00000184500	ENSEMBL	RBL2	ENST00000379935	ENSEMBL		18971253	PAZAR	hg19	1	chr3	93692685	93693124
5181358	OREG1779392	Homo sapiens		TRANSCRIPTION FACTOR BINDING SITE	PROS1	ENSG00000184500	ENSEMBL	RBL2	ENST00000379935	ENSEMBL		18971253	PAZAR	hg38	1	chr3	93973841	93974280
5220215	OREG1792345	Homo sapiens		TRANSCRIPTION FACTOR BINDING SITE	PROS1	ENSG00000184500	ENSEMBL	RBL2	ENST00000379935	ENSEMBL		18971253	PAZAR	hg18	1	chr3	95175088	95175851
5220216	OREG1792345	Homo sapiens		TRANSCRIPTION FACTOR BINDING SITE	PROS1	ENSG00000184500	ENSEMBL	RBL2	ENST00000379935	ENSEMBL		18971253	PAZAR	hg19	1	chr3	93692398	93693161
5220217	OREG1792345	Homo sapiens		TRANSCRIPTION FACTOR BINDING SITE	PROS1	ENSG00000184500	ENSEMBL	RBL2	ENST00000379935	ENSEMBL		18971253	PAZAR	hg38	1	chr3	93973554	93974317
5237489	OREG1798103	Homo sapiens		TRANSCRIPTION FACTOR BINDING SITE	PROS1	ENSG00000184500	ENSEMBL	RBL2	ENST00000379935	ENSEMBL		18971253	PAZAR	hg18	1	chr3	95175424	95175762
5237490	OREG1798103	Homo sapiens		TRANSCRIPTION FACTOR BINDING SITE	PROS1	ENSG00000184500	ENSEMBL	RBL2	ENST00000379935	ENSEMBL		18971253	PAZAR	hg19	1	chr3	93692734	93693072
5237491	OREG1798103	Homo sapiens		TRANSCRIPTION FACTOR BINDING SITE	PROS1	ENSG00000184500	ENSEMBL	RBL2	ENST00000379935	ENSEMBL		18971253	PAZAR	hg38	1	chr3	93973890	93974228
5284394	OREG1813738	Homo sapiens		TRANSCRIPTION FACTOR BINDING SITE	PROS1	ENSG00000184500	ENSEMBL	RBL2	ENST00000379935	ENSEMBL		18971253	PAZAR	hg18	1	chr3	95175426	95175874
5284395	OREG1813738	Homo sapiens		TRANSCRIPTION FACTOR BINDING SITE	PROS1	ENSG00000184500	ENSEMBL	RBL2	ENST00000379935	ENSEMBL		18971253	PAZAR	hg19	1	chr3	93692736	93693184
5284396	OREG1813738	Homo sapiens		TRANSCRIPTION FACTOR BINDING SITE	PROS1	ENSG00000184500	ENSEMBL	RBL2	ENST00000379935	ENSEMBL		18971253	PAZAR	hg38	1	chr3	93973892	93974340
5430760	OREG1862564	Homo sapiens		TRANSCRIPTION FACTOR BINDING SITE	PROS1	ENSG00000184500	ENSEMBL	SPI1	ENST00000378538	ENSEMBL		18971253	PAZAR	hg18	1	chr3	95155073	95155573
5430761	OREG1862564	Homo sapiens		TRANSCRIPTION FACTOR BINDING SITE	PROS1	ENSG00000184500	ENSEMBL	SPI1	ENST00000378538	ENSEMBL		18971253	PAZAR	hg19	1	chr3	93672383	93672883
5430762	OREG1862564	Homo sapiens		TRANSCRIPTION FACTOR BINDING SITE	PROS1	ENSG00000184500	ENSEMBL	SPI1	ENST00000378538	ENSEMBL		18971253	PAZAR	hg38	1	chr3	93953539	93954039
5485238	OREG1880724	Homo sapiens		TRANSCRIPTION FACTOR BINDING SITE	PROS1	ENSG00000184500	ENSEMBL	STAT1	ENST00000423282	ENSEMBL		18971253	PAZAR	hg18	1	chr3	95174838	95175782
5485239	OREG1880724	Homo sapiens		TRANSCRIPTION FACTOR BINDING SITE	PROS1	ENSG00000184500	ENSEMBL	STAT1	ENST00000423282	ENSEMBL		18971253	PAZAR	hg19	1	chr3	93692148	93693092
5485240	OREG1880724	Homo sapiens		TRANSCRIPTION FACTOR BINDING SITE	PROS1	ENSG00000184500	ENSEMBL	STAT1	ENST00000423282	ENSEMBL		18971253	PAZAR	hg38	1	chr3	93973304	93974248
5625394	OREG1927448	Homo sapiens		TRANSCRIPTION FACTOR BINDING SITE	PROS1	ENSG00000184500	ENSEMBL	TRIM28	ENST00000253024	ENSEMBL		18971253	PAZAR	hg18	1	chr3	95174900	95175250
5625395	OREG1927448	Homo sapiens		TRANSCRIPTION FACTOR BINDING SITE	PROS1	ENSG00000184500	ENSEMBL	TRIM28	ENST00000253024	ENSEMBL		18971253	PAZAR	hg19	1	chr3	93692210	93692560
5625396	OREG1927448	Homo sapiens		TRANSCRIPTION FACTOR BINDING SITE	PROS1	ENSG00000184500	ENSEMBL	TRIM28	ENST00000253024	ENSEMBL		18971253	PAZAR	hg38	1	chr3	93973366	93973716
