## Supplemental Table 3 for "PROS1 released by human lung basal cells upon SARS-CoV-2 infection facilitates epithelial cell repair and limits inflammation"

### Sheet: Aug24_DE
	p_val	avg_log2FC	pct.1	pct.2	p_val_adj	cluster	gene
LIPA	0	0.370637	0.992	0.967	0	LGALS1+ Not activated	LIPA
LGALS3	0	0.363226	1	1	0	LGALS1+ Not activated	LGALS3
CTSD	0	0.359669	1	0.999	0	LGALS1+ Not activated	CTSD
LGALS1	0	0.289857	1	1	0	LGALS1+ Not activated	LGALS1
CD63	0	0.252403	1	1	0	LGALS1+ Not activated	CD63
HLA-DQB1	0	-0.317787	0.989	0.987	0	LGALS1+ Not activated	HLA-DQB1
DUSP1	0	-0.442814	0.946	0.964	0	LGALS1+ Not activated	DUSP1
CCL3	0	-0.804422	0.466	0.573	0	LGALS1+ Not activated	CCL3
F13A1	0	-0.814263	0.652	0.674	0	LGALS1+ Not activated	F13A1
CCL4	0	-0.851686	0.11	0.186	0	LGALS1+ Not activated	CCL4
C1QA	0	-1.1222	0.457	0.586	0	LGALS1+ Not activated	C1QA
CXCL8	0	-1.25389	0.835	0.879	0	LGALS1+ Not activated	CXCL8
THBS1	0	-1.47213	0.574	0.644	0	LGALS1+ Not activated	THBS1
C1QB	0	-2.16768	0.295	0.486	0	LGALS1+ Not activated	C1QB
CXCL2	3.7851e-299	-0.650114	0.49	0.586	1.41563e-296	LGALS1+ Not activated	CXCL2
FCN1	9.76705e-288	-0.323931	0.931	0.924	3.65288e-285	LGALS1+ Not activated	FCN1
CXCL3	2.02957e-270	-0.669031	0.363	0.47	7.5906e-268	LGALS1+ Not activated	CXCL3
EGR1	7.08705e-249	-0.503597	0.6	0.658	2.65056e-246	LGALS1+ Not activated	EGR1
IER3	1.53983e-226	-0.434279	0.789	0.838	5.75896e-224	LGALS1+ Not activated	IER3
PI3	2.11369e-124	0.339692	0.806	0.794	7.90521e-122	LGALS1+ Not activated	PI3
CD52	1.53059e-121	-0.434247	0.339	0.265	5.7244e-119	LGALS1+ Not activated	CD52
RGS1	1.06748e-88	-0.358377	0.337	0.403	3.99237e-86	LGALS1+ Not activated	RGS1
CHI3L1	1.28832e-84	-0.334402	0.099	0.101	4.81832e-82	LGALS1+ Not activated	CHI3L1
IL1B	9.38313e-79	-0.342221	0.322	0.396	3.50929e-76	LGALS1+ Not activated	IL1B
CCL2	4.1447e-77	-0.33837	0.2	0.232	1.55012e-74	LGALS1+ Not activated	CCL2
C1QB.1	0	3.40318	0.978	0.279	0	F13A1Pos C1QHigh	C1QB
C1QA.1	0	2.26358	0.966	0.433	0	F13A1Pos C1QHigh	C1QA
F13A1.1	0	0.902665	0.849	0.615	0	F13A1Pos C1QHigh	F13A1
CD163	0	0.43877	0.994	0.959	0	F13A1Pos C1QHigh	CD163
GAPDH	0	-0.322659	1	1	0	F13A1Pos C1QHigh	GAPDH
TGFBI	0	-0.428163	0.999	0.999	0	F13A1Pos C1QHigh	TGFBI
FCN1.1	0	-0.743877	0.851	0.947	0	F13A1Pos C1QHigh	FCN1
CXCL8.1	0	-1.04756	0.804	0.887	0	F13A1Pos C1QHigh	CXCL8
THBS1.1	0	-1.29226	0.538	0.654	0	F13A1Pos C1QHigh	THBS1
CD52.1	3.97872e-264	-0.724331	0.262	0.289	1.48804e-261	F13A1Pos C1QHigh	CD52
BTG1	5.1486e-162	-0.432963	0.798	0.871	1.92558e-159	F13A1Pos C1QHigh	BTG1
VSIG4	1.71504e-124	0.372945	0.303	0.213	6.41426e-122	F13A1Pos C1QHigh	VSIG4
CHI3L1.1	1.60908e-121	-0.444222	0.069	0.11	6.01798e-119	F13A1Pos C1QHigh	CHI3L1
IFNGR1	1.51929e-109	-0.334451	0.907	0.95	5.68214e-107	F13A1Pos C1QHigh	IFNGR1
SPP1	3.41871e-94	-0.384272	0.092	0.139	1.2786e-91	F13A1Pos C1QHigh	SPP1
IER3.1	2.01501e-88	-0.26605	0.815	0.829	7.53613e-86	F13A1Pos C1QHigh	IER3
CCL2.1	2.10712e-85	-0.368128	0.185	0.236	7.88062e-83	F13A1Pos C1QHigh	CCL2
CLEC10A	2.01324e-75	0.281505	0.657	0.554	7.52951e-73	F13A1Pos C1QHigh	CLEC10A
VEGFA	2.38409e-71	-0.332061	0.443	0.586	8.91651e-69	F13A1Pos C1QHigh	VEGFA
NRP1	2.569e-64	0.279887	0.535	0.414	9.60807e-62	F13A1Pos C1QHigh	NRP1
CXCL2.1	1.8914e-61	-0.272137	0.538	0.57	7.07383e-59	F13A1Pos C1QHigh	CXCL2
MMP9	6.02849e-60	-0.291805	0.211	0.326	2.25465e-57	F13A1Pos C1QHigh	MMP9
CMKLR1	3.60375e-59	0.260728	0.819	0.723	1.3478e-56	F13A1Pos C1QHigh	CMKLR1
CXCL8.2	0	1.8972	0.998	0.842	0	CytokineHigh	CXCL8
CCL4.1	0	1.56702	0.383	0.124	0	CytokineHigh	CCL4
CCL3.1	0	1.52414	0.788	0.499	0	CytokineHigh	CCL3
CXCL2.2	0	1.07985	0.731	0.529	0	CytokineHigh	CXCL2
CXCL3.1	0	1.01766	0.601	0.412	0	CytokineHigh	CXCL3
CCL2.2	0	0.973	0.335	0.202	0	CytokineHigh	CCL2
RGS1.1	0	0.823742	0.516	0.361	0	CytokineHigh	RGS1
DUSP1.1	0	0.810914	0.993	0.953	0	CytokineHigh	DUSP1
IER3.2	0	0.764945	0.926	0.806	0	CytokineHigh	IER3
IL1B.1	0	0.720379	0.537	0.346	0	CytokineHigh	IL1B
SPP1.1	0	0.691295	0.233	0.107	0	CytokineHigh	SPP1
CLC	0	0.686574	0.103	0.085	0	CytokineHigh	CLC
JUN	0	0.640254	0.791	0.584	0	CytokineHigh	JUN
BTG1.1	0	0.58708	0.906	0.843	0	CytokineHigh	BTG1
GAPDH.1	0	0.540858	1	1	0	CytokineHigh	GAPDH
S100A10	0	0.455421	0.998	1	0	CytokineHigh	S100A10
FCN1.2	0	0.364606	0.965	0.917	0	CytokineHigh	FCN1
TGFBI.1	0	0.252039	0.998	0.999	0	CytokineHigh	TGFBI
CD74	0	-0.285973	0.999	1	0	CytokineHigh	CD74
HLA-DPA1	0	-0.384463	0.997	0.999	0	CytokineHigh	HLA-DPA1
HLA-DMA	0	-0.393352	0.996	0.999	0	CytokineHigh	HLA-DMA
CD163.1	0	-0.453445	0.945	0.972	0	CytokineHigh	CD163
LIPA.1	0	-0.628006	0.942	0.98	0	CytokineHigh	LIPA
F13A1.2	0	-1.19995	0.49	0.704	0	CytokineHigh	F13A1
C1QA.2	0	-1.31531	0.362	0.593	0	CytokineHigh	C1QA
C1QB.2	0	-2.10118	0.223	0.483	0	CytokineHigh	C1QB
LGALS3.1	7.27216e-285	-0.270082	1	1	2.71979e-282	CytokineHigh	LGALS3
VEGFA.1	1.5733e-207	0.540128	0.713	0.521	5.88415e-205	CytokineHigh	VEGFA
CXCL1	9.06498e-179	0.460779	0.329	0.194	3.3903e-176	CytokineHigh	CXCL1
FCGR3A	5.0187e-165	0.395565	0.728	0.682	1.87699e-162	CytokineHigh	FCGR3A
ITGAX	7.18261e-135	-0.40451	0.892	0.942	2.6863e-132	CytokineHigh	ITGAX
TNF	1.28453e-134	0.405956	0.341	0.184	4.80413e-132	CytokineHigh	TNF
CCL5	2.08817e-132	0.4139	0.207	0.185	7.80976e-130	CytokineHigh	CCL5
CXCR4	1.12831e-108	0.334277	0.868	0.823	4.21988e-106	CytokineHigh	CXCR4
EGR1.1	2.93333e-103	0.312663	0.709	0.631	1.09707e-100	CytokineHigh	EGR1
CD300A	1.37851e-98	0.325277	0.927	0.871	5.15563e-96	CytokineHigh	CD300A
NAMPT	8.68552e-86	0.340292	0.794	0.708	3.24838e-83	CytokineHigh	NAMPT
CLEC10A.1	2.74948e-85	-0.391288	0.483	0.597	1.02831e-82	CytokineHigh	CLEC10A
CD52.2	1.07074e-66	-0.368072	0.266	0.286	4.00458e-64	CytokineHigh	CD52
TRBC2	1.11506e-58	0.26031	0.172	0.136	4.17031e-56	CytokineHigh	TRBC2
DUSP2	1.22841e-50	0.263782	0.288	0.204	4.59424e-48	CytokineHigh	DUSP2
LGALS9	2.1012e-50	-0.282592	0.741	0.828	7.85849e-48	CytokineHigh	LGALS9
CD37	2.89753e-45	-0.263927	0.724	0.816	1.08368e-42	CytokineHigh	CD37
CMKLR1.1	1.57031e-40	-0.269821	0.644	0.765	5.87295e-38	CytokineHigh	CMKLR1
HLA-DPA1.1	0	0.693283	1	0.998	0	HLAHigh	HLA-DPA1
FCN1.3	0	0.638864	0.974	0.916	0	HLAHigh	FCN1
HLA-DRA	0	0.561812	1	1	0	HLAHigh	HLA-DRA
HLA-DQB1.1	0	0.558653	1	0.985	0	HLAHigh	HLA-DQB1
CD74.1	0	0.497775	1	1	0	HLAHigh	CD74
GAPDH.2	0	-0.378538	1	1	0	HLAHigh	GAPDH
S100A10.1	0	-0.397547	1	0.999	0	HLAHigh	S100A10
LAMP1	0	-0.416497	0.999	1	0	HLAHigh	LAMP1
LGALS3.2	0	-0.417345	0.999	1	0	HLAHigh	LGALS3
S100A9	0	-0.423453	1	1	0	HLAHigh	S100A9
CTSD.1	0	-0.492427	0.997	1	0	HLAHigh	CTSD
LIPA.2	0	-0.501247	0.974	0.973	0	HLAHigh	LIPA
CD63.1	0	-0.513236	1	1	0	HLAHigh	CD63
LGALS1.1	0	-0.533194	0.999	1	0	HLAHigh	LGALS1
CXCL8.3	0	-0.538434	0.869	0.868	0	HLAHigh	CXCL8
CD163.2	0	-0.692619	0.932	0.974	0	HLAHigh	CD163
FCGR3A.1	0	-0.855239	0.556	0.716	0	HLAHigh	FCGR3A
THBS1.2	0	-1.0423	0.624	0.628	0	HLAHigh	THBS1
C1QA.3	0	-1.21748	0.404	0.584	0	HLAHigh	C1QA
C1QB.3	0	-2.20501	0.25	0.476	0	HLAHigh	C1QB
CCL3.2	8.06848e-276	-0.752116	0.472	0.561	3.01761e-273	HLAHigh	CCL3
CCL4.2	3.34024e-240	-0.90132	0.101	0.18	1.24925e-237	HLAHigh	CCL4
CD52.3	1.21551e-222	-0.820508	0.202	0.298	4.54601e-220	HLAHigh	CD52
FCER1G	1.98185e-187	-0.275944	0.999	1	7.41212e-185	HLAHigh	FCER1G
EGR1.2	3.94194e-165	0.395198	0.701	0.633	1.47428e-162	HLAHigh	EGR1
CD24	2.8877e-157	-0.353405	0.984	0.986	1.08e-154	HLAHigh	CD24
CCL2.3	5.25141e-147	-0.616986	0.184	0.232	1.96403e-144	HLAHigh	CCL2
F13A1.3	1.16052e-143	-0.393464	0.71	0.66	4.34036e-141	HLAHigh	F13A1
ANXA5	8.2062e-142	-0.299982	0.999	1	3.06912e-139	HLAHigh	ANXA5
SPP1.2	5.72823e-134	-0.650326	0.057	0.142	2.14236e-131	HLAHigh	SPP1
RNASE6	1.851e-101	0.279365	0.992	0.968	6.92274e-99	HLAHigh	RNASE6
RGS1.2	1.34144e-85	-0.427207	0.33	0.398	5.01698e-83	HLAHigh	RGS1
PI3.1	1.07564e-77	-0.360136	0.773	0.801	4.02289e-75	HLAHigh	PI3
CD300A.1	3.77809e-67	-0.314333	0.839	0.888	1.413e-64	HLAHigh	CD300A
CST7	6.46112e-58	0.270065	0.334	0.218	2.41646e-55	HLAHigh	CST7
CLEC10A.2	2.85785e-57	0.275599	0.663	0.561	1.06883e-54	HLAHigh	CLEC10A
CHI3L1.2	6.12623e-57	-0.323482	0.086	0.103	2.29121e-54	HLAHigh	CHI3L1
PIK3AP1	8.04909e-54	-0.273613	0.907	0.927	3.01036e-51	HLAHigh	PIK3AP1
NRP1.1	8.96492e-53	-0.330592	0.355	0.458	3.35288e-50	HLAHigh	NRP1
FN1	1.2644e-47	-0.298751	0.631	0.68	4.72885e-45	HLAHigh	FN1
ICAM1	6.75502e-47	-0.275502	0.762	0.804	2.52638e-44	HLAHigh	ICAM1
VSIG4.1	6.46344e-44	-0.28541	0.187	0.243	2.41733e-41	HLAHigh	VSIG4
HAVCR2	7.31479e-36	-0.25103	0.748	0.774	2.73573e-33	HLAHigh	HAVCR2
JUN.1	5.87686e-34	-0.250634	0.575	0.627	2.19795e-31	HLAHigh	JUN
THBS1.3	0	3.3356	1	0.589	0	THBS1HighTGFBIHigh	THBS1
TGFBI.2	0	0.818188	1	0.999	0	THBS1HighTGFBIHigh	TGFBI
CXCL8.4	0	0.793819	0.947	0.86	0	THBS1HighTGFBIHigh	CXCL8
FCN1.4	0	0.633079	0.979	0.92	0	THBS1HighTGFBIHigh	FCN1
GAPDH.3	0	0.480515	1	1	0	THBS1HighTGFBIHigh	GAPDH
HLA-DPA1.2	0	-0.312134	0.992	0.999	0	THBS1HighTGFBIHigh	HLA-DPA1
CD63.2	0	-0.325319	1	1	0	THBS1HighTGFBIHigh	CD63
LGALS3.3	0	-0.52953	1	1	0	THBS1HighTGFBIHigh	LGALS3
F13A1.4	0	-0.975481	0.521	0.684	0	THBS1HighTGFBIHigh	F13A1
LIPA.3	0	-1.11885	0.904	0.98	0	THBS1HighTGFBIHigh	LIPA
C1QB.4	0	-1.32832	0.302	0.453	0	THBS1HighTGFBIHigh	C1QB
S100A10.2	5.05228e-230	0.353342	1	0.999	1.88955e-227	THBS1HighTGFBIHigh	S100A10
VMO1	2.11062e-206	0.603969	0.235	0.128	7.89373e-204	THBS1HighTGFBIHigh	VMO1
BTG1.2	1.85227e-204	0.55586	0.887	0.851	6.9275e-202	THBS1HighTGFBIHigh	BTG1
HLA-DMA.1	5.16717e-204	-0.380235	0.991	0.999	1.93252e-201	THBS1HighTGFBIHigh	HLA-DMA
CTSD.2	1.07703e-195	-0.341819	1	0.999	4.02809e-193	THBS1HighTGFBIHigh	CTSD
CD9	7.28648e-195	-0.469791	0.99	0.997	2.72514e-192	THBS1HighTGFBIHigh	CD9
CD14	1.64951e-182	-0.258003	0.999	0.998	6.16918e-180	THBS1HighTGFBIHigh	CD14
C1QA.4	5.18624e-137	-0.575677	0.482	0.562	1.93965e-134	THBS1HighTGFBIHigh	C1QA
ITGAX.1	1.69732e-134	-0.55436	0.864	0.941	6.34797e-132	THBS1HighTGFBIHigh	ITGAX
CD37.1	5.37256e-128	-0.667808	0.625	0.819	2.00934e-125	THBS1HighTGFBIHigh	CD37
CLEC10A.3	5.44865e-116	-0.655257	0.387	0.597	2.0378e-113	THBS1HighTGFBIHigh	CLEC10A
FCGR3A.2	2.51902e-115	0.41268	0.763	0.683	9.42114e-113	THBS1HighTGFBIHigh	FCGR3A
CD52.4	4.96842e-112	-0.725956	0.166	0.295	1.85819e-109	THBS1HighTGFBIHigh	CD52
CXCL16	1.90934e-101	0.370003	0.968	0.949	7.14094e-99	THBS1HighTGFBIHigh	CXCL16
MMP9.1	6.56723e-95	0.447918	0.475	0.282	2.45614e-92	THBS1HighTGFBIHigh	MMP9
NAMPT.1	1.66577e-86	0.422252	0.826	0.711	6.22997e-84	THBS1HighTGFBIHigh	NAMPT
IL3RA	6.9015e-84	0.40595	0.433	0.244	2.58116e-81	THBS1HighTGFBIHigh	IL3RA
ADA	1.06426e-83	0.394	0.871	0.81	3.98031e-81	THBS1HighTGFBIHigh	ADA
CCL2.4	4.09277e-79	0.423265	0.291	0.217	1.53069e-76	THBS1HighTGFBIHigh	CCL2
LGALS9.1	2.06132e-69	-0.459158	0.651	0.831	7.70933e-67	THBS1HighTGFBIHigh	LGALS9
CD163.3	4.81002e-67	-0.255335	0.945	0.97	1.79895e-64	THBS1HighTGFBIHigh	CD163
CD36	6.27955e-64	-0.360151	0.889	0.94	2.34855e-61	THBS1HighTGFBIHigh	CD36
CCL5.1	3.49261e-62	0.356192	0.176	0.19	1.30624e-59	THBS1HighTGFBIHigh	CCL5
VEGFA.2	1.98345e-49	0.338512	0.687	0.539	7.4181e-47	THBS1HighTGFBIHigh	VEGFA
LYN	7.80286e-44	0.271658	0.938	0.923	2.91827e-41	THBS1HighTGFBIHigh	LYN
IL1B.2	2.94e-41	0.309688	0.459	0.37	1.09956e-38	THBS1HighTGFBIHigh	IL1B
PDIA6	1.21095e-40	-0.306553	0.882	0.937	4.52896e-38	THBS1HighTGFBIHigh	PDIA6
SELPLG	1.11459e-37	-0.299871	0.818	0.908	4.16856e-35	THBS1HighTGFBIHigh	SELPLG
RGS1.3	1.63447e-36	0.287848	0.493	0.376	6.11291e-34	THBS1HighTGFBIHigh	RGS1
TLR7	3.96978e-36	-0.332518	0.131	0.332	1.4847e-33	THBS1HighTGFBIHigh	TLR7
LY86	4.28849e-33	-0.254688	0.949	0.961	1.6039e-30	THBS1HighTGFBIHigh	LY86
CXCL5	5.22868e-32	-0.326026	0.331	0.486	1.95552e-29	THBS1HighTGFBIHigh	CXCL5
HAVCR2.1	3.35874e-30	-0.298303	0.66	0.781	1.25617e-27	THBS1HighTGFBIHigh	HAVCR2
TNFSF13	7.38778e-30	-0.282524	0.803	0.876	2.76303e-27	THBS1HighTGFBIHigh	TNFSF13
VSIG4.2	7.90675e-29	-0.295428	0.141	0.244	2.95712e-26	THBS1HighTGFBIHigh	VSIG4
CCL4.3	1.81188e-27	0.25327	0.207	0.164	6.77643e-25	THBS1HighTGFBIHigh	CCL4
XBP1	2.12766e-24	-0.271862	0.59	0.712	7.95745e-22	THBS1HighTGFBIHigh	XBP1
MITF	7.67766e-22	-0.258965	0.373	0.521	2.87144e-19	THBS1HighTGFBIHigh	MITF
F13A1.5	0	2.0544	1	0.646	0	F13A1PosC1Qlow	F13A1
CD163.4	0	0.834205	0.995	0.965	0	F13A1PosC1Qlow	CD163
CD14.1	0	0.535717	1	0.998	0	F13A1PosC1Qlow	CD14
TGFBI.3	0	-0.514371	1	0.999	0	F13A1PosC1Qlow	TGFBI
CXCL8.5	0	-0.87745	0.794	0.873	0	F13A1PosC1Qlow	CXCL8
THBS1.4	0	-0.897006	0.546	0.633	0	F13A1PosC1Qlow	THBS1
C1QB.5	0	-1.93901	0.307	0.448	0	F13A1PosC1Qlow	C1QB
EGR1.3	2.04971e-287	0.700286	0.747	0.637	7.6659e-285	F13A1PosC1Qlow	EGR1
GAPDH.4	7.39562e-252	-0.373486	1	1	2.76596e-249	F13A1PosC1Qlow	GAPDH
S100A10.3	3.94696e-165	-0.447416	0.997	0.999	1.47616e-162	F13A1PosC1Qlow	S100A10
IER3.3	5.51819e-153	0.494785	0.924	0.819	2.0638e-150	F13A1PosC1Qlow	IER3
LIPA.4	1.69365e-126	-0.350432	0.994	0.972	6.33426e-124	F13A1PosC1Qlow	LIPA
VSIG4.3	1.50335e-106	0.541964	0.381	0.224	5.62252e-104	F13A1PosC1Qlow	VSIG4
CD52.5	1.65902e-98	-0.923151	0.166	0.291	6.20474e-96	F13A1PosC1Qlow	CD52
CLEC10A.4	1.12976e-94	0.493815	0.706	0.569	4.2253e-92	F13A1PosC1Qlow	CLEC10A
C1QA.5	3.03521e-83	-0.524781	0.533	0.556	1.13517e-80	F13A1PosC1Qlow	C1QA
FCN1.5	1.40213e-60	-0.261356	0.91	0.926	5.24398e-58	F13A1PosC1Qlow	FCN1
CCL4.4	1.3394e-51	-0.539127	0.095	0.173	5.00937e-49	F13A1PosC1Qlow	CCL4
SPP1.3	9.99988e-50	-0.642424	0.041	0.134	3.73995e-47	F13A1PosC1Qlow	SPP1
BTG1.3	1.44192e-48	-0.416792	0.831	0.856	5.39277e-46	F13A1PosC1Qlow	BTG1
CXCL16.1	1.08512e-47	-0.368298	0.913	0.953	4.05836e-45	F13A1PosC1Qlow	CXCL16
NRP1.2	1.80854e-38	0.348645	0.546	0.434	6.76396e-36	F13A1PosC1Qlow	NRP1
CHI3L1.3	1.25233e-34	-0.432658	0.057	0.104	4.68372e-32	F13A1PosC1Qlow	CHI3L1
JUNB	2.9224e-29	0.305179	0.701	0.555	1.09298e-26	F13A1PosC1Qlow	JUNB
CCL3.3	3.15335e-28	-0.314601	0.511	0.549	1.17935e-25	F13A1PosC1Qlow	CCL3
CD37.2	2.18315e-26	0.262336	0.881	0.795	8.16496e-24	F13A1PosC1Qlow	CD37
IFITM2	1.41767e-20	0.254672	0.551	0.448	5.30209e-18	F13A1PosC1Qlow	IFITM2
VEGFA.3	4.92879e-17	-0.27108	0.448	0.56	1.84337e-14	F13A1PosC1Qlow	VEGFA
RGS1.4	1.46231e-16	-0.261583	0.315	0.392	5.46904e-14	F13A1PosC1Qlow	RGS1
CD52.6	0	3.47658	0.877	0.257	0	CD52+	CD52
CHI3L1.4	0	2.51435	0.438	0.086	0	CD52+	CHI3L1
LIPA.5	0	2.03124	1	0.972	0	CD52+	LIPA
SPP1.4	0	1.26653	0.252	0.123	0	CD52+	SPP1
BCL2A1	0	0.991188	0.438	0.129	0	CD52+	BCL2A1
CD9.1	0	0.943024	0.998	0.996	0	CD52+	CD9
LGALS3.4	0	0.848348	1	1	0	CD52+	LGALS3
CTSD.3	0	0.614767	1	0.999	0	CD52+	CTSD
CD63.3	0	0.445213	1	1	0	CD52+	CD63
CD74.2	0	-0.256608	1	1	0	CD52+	CD74
TGFBI.4	0	-0.734438	0.998	0.999	0	CD52+	TGFBI
CD14.2	0	-0.764974	0.983	0.999	0	CD52+	CD14
CXCL8.6	0	-0.818012	0.829	0.87	0	CD52+	CXCL8
FCN1.6	0	-1.24953	0.863	0.928	0	CD52+	FCN1
THBS1.5	0	-2.58646	0.281	0.642	0	CD52+	THBS1
HLA-DQB1.2	1.22349e-305	-0.727949	0.964	0.989	4.57584e-303	CD52+	HLA-DQB1
ITGAX.2	7.47198e-301	0.798912	1	0.931	2.79452e-298	CD52+	ITGAX
S100A9.1	6.6615e-287	-0.505337	1	1	2.4914e-284	CD52+	S100A9
F13A1.6	3.19987e-277	-2.28503	0.154	0.691	1.19675e-274	CD52+	F13A1
IER3.4	1.74785e-251	-1.57409	0.435	0.843	6.53694e-249	CD52+	IER3
ITGB2	3.24904e-242	0.482242	1	1	1.21514e-239	CD52+	ITGB2
DUSP1.2	3.69582e-240	-0.907509	0.899	0.962	1.38224e-237	CD52+	DUSP1
ANXA5.1	2.51078e-214	0.532361	1	0.999	9.39031e-212	CD52+	ANXA5
GAPDH.5	6.51617e-211	-0.425292	1	1	2.43705e-208	CD52+	GAPDH
LAMP1.1	3.66476e-181	0.352827	1	0.999	1.37062e-178	CD52+	LAMP1
EGR1.4	5.99718e-175	-1.27569	0.37	0.656	2.24295e-172	CD52+	EGR1
LGALS9.2	3.74617e-151	0.695758	0.945	0.808	1.40107e-148	CD52+	LGALS9
CD163.5	6.33632e-137	-0.598217	0.94	0.968	2.36978e-134	CD52+	CD163
C1QA.6	2.17979e-129	-0.930527	0.421	0.561	8.1524e-127	CD52+	C1QA
CD37.3	6.88828e-107	0.595738	0.947	0.794	2.57622e-104	CD52+	CD37
FCGR3A.3	2.7691e-99	-0.810309	0.534	0.697	1.03564e-96	CD52+	FCGR3A
MITF.1	5.45791e-95	0.623095	0.798	0.494	2.04126e-92	CD52+	MITF
ARL4C	4.22116e-91	-0.716434	0.774	0.902	1.57871e-88	CD52+	ARL4C
S100A10.4	4.76612e-88	-0.391014	1	0.999	1.78253e-85	CD52+	S100A10
ADA.1	1.04527e-80	-0.828291	0.582	0.826	3.90932e-78	CD52+	ADA
CD36.1	4.09017e-80	0.455803	0.969	0.934	1.52972e-77	CD52+	CD36
FCER1G.1	1.42268e-79	0.279413	1	0.999	5.3208e-77	CD52+	FCER1G
AQP9	1.16212e-75	0.344067	0.175	0.046	4.34633e-73	CD52+	AQP9
CCL3.4	2.48628e-70	-0.712668	0.512	0.549	9.2987e-68	CD52+	CCL3
CD24.1	3.53438e-68	-0.446658	0.976	0.986	1.32186e-65	CD52+	CD24
HAVCR2.2	1.23164e-67	0.513201	0.909	0.763	4.60632e-65	CD52+	HAVCR2
IFITM3	4.53247e-54	-0.608672	0.697	0.792	1.69514e-51	CD52+	IFITM3
NAMPT.2	4.66398e-52	-0.661726	0.517	0.731	1.74433e-49	CD52+	NAMPT
C10orf54	3.4902e-51	-0.496297	0.837	0.949	1.30534e-48	CD52+	C10orf54
CCL4.5	8.03018e-50	-0.704168	0.082	0.171	3.00329e-47	CD52+	CCL4
CCL2.5	7.70756e-47	-0.683687	0.106	0.23	2.88263e-44	CD52+	CCL2
CXCL3.2	3.122e-45	-0.606856	0.353	0.448	1.16763e-42	CD52+	CXCL3
CD48	5.11485e-44	0.394818	0.921	0.835	1.91295e-41	CD52+	CD48
CXCL16.2	2.90348e-43	0.342005	0.986	0.949	1.0859e-40	CD52+	CXCL16
CD4	1.15777e-42	-0.384536	0.971	0.986	4.33007e-40	CD52+	CD4
RUNX3	4.34209e-42	-0.546798	0.659	0.812	1.62394e-39	CD52+	RUNX3
CD44	4.15882e-41	0.365257	0.969	0.904	1.5554e-38	CD52+	CD44
RGS1.5	2.96226e-38	-0.560381	0.305	0.391	1.10789e-35	CD52+	RGS1
C1QB.6	9.88581e-37	-0.36551	0.425	0.44	3.69729e-34	CD52+	C1QB
JUNB.1	2.0847e-35	-0.551291	0.32	0.575	7.79676e-33	CD52+	JUNB
CD22	4.84754e-34	0.369538	0.541	0.304	1.81298e-31	CD52+	CD22
PDIA6.1	2.14567e-33	0.329146	0.981	0.93	8.0248e-31	CD52+	PDIA6
PRDM1	4.55343e-33	-0.495397	0.49	0.712	1.70298e-30	CD52+	PRDM1
IRF8	6.5459e-33	-0.370075	0.906	0.929	2.44817e-30	CD52+	IRF8
TLR2	6.49207e-31	-0.492847	0.452	0.645	2.42804e-28	CD52+	TLR2
CXCL2.3	1.69921e-29	-0.421386	0.493	0.566	6.35504e-27	CD52+	CXCL2
SELPLG.1	3.33096e-29	-0.393987	0.805	0.904	1.24578e-26	CD52+	SELPLG
IFNGR1.1	4.64992e-29	0.298933	0.974	0.939	1.73907e-26	CD52+	IFNGR1
MGST1	1.57288e-28	0.333411	0.889	0.802	5.88255e-26	CD52+	MGST1
FN1.1	1.90159e-28	0.347358	0.615	0.675	7.11195e-26	CD52+	FN1
CLEC10A.5	2.11083e-27	-0.418321	0.5	0.581	7.89452e-25	CD52+	CLEC10A
IL1B.3	8.63129e-27	-0.460569	0.228	0.385	3.2281e-24	CD52+	IL1B
RPN2	1.71338e-26	0.262037	0.995	0.984	6.40805e-24	CD52+	RPN2
TNFSF10	8.83873e-26	-0.44836	0.248	0.492	3.30568e-23	CD52+	TNFSF10
LAP3	1.2321e-22	-0.328302	0.901	0.921	4.60804e-20	CD52+	LAP3
LAT2	1.32629e-21	-0.390168	0.505	0.703	4.96032e-19	CD52+	LAT2
PI3.2	1.02516e-20	-0.335468	0.704	0.801	3.83409e-18	CD52+	PI3
FOSB	1.57289e-20	-0.372903	0.079	0.234	5.8826e-18	CD52+	FOSB
ICAM1.1	1.72773e-18	-0.318332	0.757	0.799	6.46171e-16	CD52+	ICAM1
CMKLR1.2	3.30884e-18	-0.342174	0.632	0.75	1.23751e-15	CD52+	CMKLR1
FYB	7.1687e-16	-0.298058	0.798	0.845	2.68109e-13	CD52+	FYB
JUN.2	2.36119e-15	-0.311046	0.555	0.621	8.83087e-13	CD52+	JUN
VEGFA.4	4.90947e-13	-0.28738	0.452	0.557	1.83614e-10	CD52+	VEGFA
TLR7.1	5.44405e-13	-0.267818	0.166	0.32	2.03608e-10	CD52+	TLR7
VSIG4.4	2.8898e-12	-0.26591	0.171	0.237	1.08078e-09	CD52+	VSIG4
TLR8	2.21449e-11	-0.253301	0.649	0.747	8.28218e-09	CD52+	TLR8
