## Supplemental Table 4 for "PROS1 released by human lung basal cells upon SARS-CoV-2 infection facilitates epithelial cell repair and limits inflammation"

	p_val	avg_log2FC	pct.1	pct.2	p_val_adj	cluster	gene
MT.CO3	1.73E-102	0.677329848	1	1	4.72E-98	Epithelial	MT.CO3
SERPINB3	8.41E-78	1.29994244	0.733	0.423	2.29E-73	Epithelial	SERPINB3
MT.ND2	8.43E-65	0.474109718	1	1	2.30E-60	Epithelial	MT.ND2
MT.ND3	3.29E-61	0.450872188	1	0.998	8.97E-57	Epithelial	MT.ND3
MT.CYB	9.08E-54	0.42542384	1	0.999	2.48E-49	Epithelial	MT.CYB
ALDH1A1	3.89E-48	1.258464743	0.356	0.149	1.06E-43	Epithelial	ALDH1A1
MT.ATP6	3.42E-47	0.389009458	1	0.998	9.33E-43	Epithelial	MT.ATP6
HLA.DRA	2.12E-40	1.063228669	0.552	0.332	5.79E-36	Epithelial	HLA.DRA
MT.CO1	5.42E-39	0.29469544	1	1	1.48E-34	Epithelial	MT.CO1
MT.ND1	1.13E-34	0.337526848	1	0.999	3.08E-30	Epithelial	MT.ND1
AGR2	3.35E-28	0.72579844	0.701	0.527	9.13E-24	Epithelial	AGR2
MSMB	2.57E-26	1.035479504	0.411	0.243	7.02E-22	Epithelial	MSMB
UPK1B	6.20E-26	0.92445524	0.388	0.219	1.69E-21	Epithelial	UPK1B
EEF1A1	1.17E-24	0.331123869	0.977	0.974	3.19E-20	Epithelial	EEF1A1
AQP3	3.09E-24	0.83546403	0.591	0.43	8.42E-20	Epithelial	AQP3
CD74	1.92E-18	0.539517546	0.786	0.706	5.24E-14	Epithelial	CD74
MT.ATP8	4.22E-18	0.393131075	0.932	0.892	1.15E-13	Epithelial	MT.ATP8
UCP2	2.66E-17	0.634761128	0.418	0.274	7.24E-13	Epithelial	UCP2
TPT1	8.20E-16	0.296894707	0.972	0.977	2.24E-11	Epithelial	TPT1
WFDC2	3.62E-15	0.477992914	0.81	0.736	9.87E-11	Epithelial	WFDC2
BPIFB1	2.18E-14	0.749933473	0.514	0.386	5.96E-10	Epithelial	BPIFB1
SCGB1A1	2.80E-12	1.651990481	0.488	0.392	7.63E-08	Epithelial	SCGB1A1
TXN	3.02E-11	0.513866097	0.525	0.426	8.24E-07	Epithelial	TXN
CYP4X1	1.60E-10	0.567589416	0.272	0.177	4.36E-06	Epithelial	CYP4X1
HLA.DRB1	3.59E-10	0.599670885	0.319	0.22	9.78E-06	Epithelial	HLA.DRB1
SLPI	1.33E-09	0.261581135	0.9	0.828	3.64E-05	Epithelial	SLPI
SCGB3A1	1.57E-09	0.953393498	0.386	0.293	4.27E-05	Epithelial	SCGB3A1
H3F3A	1.71E-09	0.329988692	0.762	0.705	4.67E-05	Epithelial	H3F3A
S100A6	2.21E-09	0.278123294	0.804	0.754	6.02E-05	Epithelial	S100A6
PABPC1	2.27E-09	0.34442115	0.76	0.695	6.18E-05	Epithelial	PABPC1
CYB5A	3.18E-09	0.574646695	0.31	0.217	8.68E-05	Epithelial	CYB5A
SOX2	1.44E-08	0.580104615	0.285	0.198	0.000392699	Epithelial	SOX2
RPL10A	3.99E-08	0.326286903	0.665	0.607	0.001087197	Epithelial	RPL10A
RPS13	5.05E-08	0.318544387	0.801	0.785	0.00137812	Epithelial	RPS13
RPS4X	8.80E-08	0.382783166	0.546	0.473	0.002399215	Epithelial	RPS4X
RPS6	4.90E-07	0.259060054	0.827	0.825	0.013377565	Epithelial	RPS6
CD9	5.11E-07	0.447849673	0.329	0.25	0.013936237	Epithelial	CD9
RPL5	5.30E-07	0.353686046	0.662	0.613	0.014443996	Epithelial	RPL5
RPS24	5.82E-07	0.258781101	0.865	0.844	0.015861815	Epithelial	RPS24
SCGB3A11	0	1.454272519	0.451	0.257	0	Epithelial+ PROS1	SCGB3A1
MT.CO31	0	0.516355239	1	0.999	0	Epithelial+ PROS1	MT.CO3
MT.CYB1	0	0.466984544	1	0.998	0	Epithelial+ PROS1	MT.CYB
MT.ATP61	0	0.466469284	1	0.998	0	Epithelial+ PROS1	MT.ATP6
MT.ND31	0	0.398381196	1	0.998	0	Epithelial+ PROS1	MT.ND3
MT.ND21	2.24E-291	0.27366043	1	1	6.12E-287	Epithelial+ PROS1	MT.ND2
MT.ATP81	7.77E-203	0.389292375	0.933	0.882	2.12E-198	Epithelial+ PROS1	MT.ATP8
CD24	1.14E-193	0.593878846	0.727	0.613	3.12E-189	Epithelial+ PROS1	CD24
EEF1A11	9.58E-170	0.271282957	0.985	0.971	2.61E-165	Epithelial+ PROS1	EEF1A1
VIM	2.19E-143	0.88089551	0.425	0.293	5.98E-139	Epithelial+ PROS1	VIM
CEACAM6	5.62E-120	0.493256729	0.652	0.534	1.53E-115	Epithelial+ PROS1	CEACAM6
H3F3A1	5.56E-112	0.379326408	0.761	0.693	1.52E-107	Epithelial+ PROS1	H3F3A
GABRP	2.25E-107	0.645475589	0.35	0.238	6.13E-103	Epithelial+ PROS1	GABRP
HSPB1	2.42E-105	0.513818011	0.749	0.683	6.60E-101	Epithelial+ PROS1	HSPB1
ALDH1A3	4.76E-87	0.464112342	0.575	0.481	1.30E-82	Epithelial+ PROS1	ALDH1A3
PIGR	9.58E-84	0.4642469	0.607	0.518	2.61E-79	Epithelial+ PROS1	PIGR
RHOB	2.31E-82	0.569009136	0.398	0.3	6.31E-78	Epithelial+ PROS1	RHOB
CDKN2B	2.16E-77	0.545200876	0.306	0.212	5.88E-73	Epithelial+ PROS1	CDKN2B
AQP31	4.89E-55	0.331084021	0.502	0.416	1.33E-50	Epithelial+ PROS1	AQP3
ZMAT3	7.25E-52	0.468407706	0.272	0.198	1.98E-47	Epithelial+ PROS1	ZMAT3
CAPNS1	2.32E-49	0.395057281	0.436	0.366	6.33E-45	Epithelial+ PROS1	CAPNS1
RPL51	9.16E-43	0.266768993	0.654	0.604	2.50E-38	Epithelial+ PROS1	RPL5
CYR61	2.92E-42	0.461809052	0.268	0.203	7.97E-38	Epithelial+ PROS1	CYR61
TUBB	2.09E-38	0.407124963	0.325	0.262	5.71E-34	Epithelial+ PROS1	TUBB
PMEPA1	4.08E-36	0.400974819	0.268	0.208	1.11E-31	Epithelial+ PROS1	PMEPA1
KRT8	9.32E-36	0.379514216	0.377	0.318	2.54E-31	Epithelial+ PROS1	KRT8
IL32	1.78E-34	0.41700265	0.358	0.301	4.85E-30	Epithelial+ PROS1	IL32
MYL6	7.78E-33	0.269195407	0.611	0.574	2.12E-28	Epithelial+ PROS1	MYL6
BTG2	2.98E-29	0.372208299	0.254	0.201	8.12E-25	Epithelial+ PROS1	BTG2
KRT17	8.46E-28	0.280568552	0.598	0.551	2.31E-23	Epithelial+ PROS1	KRT17
MYO1B	1.70E-27	0.362345168	0.284	0.233	4.63E-23	Epithelial+ PROS1	MYO1B
RAB11FIP1	3.32E-27	0.275151951	0.411	0.356	9.06E-23	Epithelial+ PROS1	RAB11FIP1
CYB5A1	7.69E-26	0.351125113	0.258	0.209	2.10E-21	Epithelial+ PROS1	CYB5A
Sep-02	3.00E-25	0.303893741	0.393	0.345	8.19E-21	Epithelial+ PROS1	Sep-02
SRD5A3	3.19E-24	0.350384786	0.296	0.25	8.71E-20	Epithelial+ PROS1	SRD5A3
RPL71	9.26E-24	0.26864235	0.452	0.409	2.53E-19	Epithelial+ PROS1	RPL7
TM4SF1	3.07E-22	0.301216183	0.336	0.288	8.37E-18	Epithelial+ PROS1	TM4SF1
UPK1B1	1.17E-20	0.313662735	0.258	0.213	3.20E-16	Epithelial+ PROS1	UPK1B
UCP21	1.35E-20	0.284947329	0.314	0.267	3.68E-16	Epithelial+ PROS1	UCP2
TPM1	1.80E-20	0.299418157	0.608	0.589	4.90E-16	Epithelial+ PROS1	TPM1
JUN	2.64E-19	0.270131657	0.391	0.353	7.20E-15	Epithelial+ PROS1	JUN
PALLD	5.85E-19	0.26606025	0.361	0.319	1.59E-14	Epithelial+ PROS1	PALLD
XRCC5	1.05E-17	0.253096389	0.309	0.268	2.87E-13	Epithelial+ PROS1	XRCC5
BPIFB11	1.96E-17	0.257360279	0.423	0.38	5.34E-13	Epithelial+ PROS1	BPIFB1
SPTAN1	1.62E-15	0.264535821	0.251	0.214	4.41E-11	Epithelial+ PROS1	SPTAN1
CD151	1.40E-14	0.25326076	0.296	0.26	3.82E-10	Epithelial+ PROS1	CD151
FOS1	1.75E-14	0.29463348	0.395	0.367	4.78E-10	Epithelial+ PROS1	FOS
EGR1	4.34E-12	0.258982628	0.377	0.353	1.18E-07	Epithelial+ PROS1	EGR1
BPIFA1	1.04E-09	0.634479583	0.258	0.231	2.83E-05	Epithelial+ PROS1	BPIFA1
CCL20	1.48E-163	2.121483346	0.481	0.141	4.04E-159	Coculture	CCL20
MT.CO11	1.55E-114	0.482260409	1	1	4.22E-110	Coculture	MT.CO1
PI3	9.27E-101	2.279970202	0.726	0.483	2.53E-96	Coculture	PI3
MT.CYB2	9.81E-90	0.480649005	1	0.999	2.68E-85	Coculture	MT.CYB
MT.CO32	2.94E-81	0.465070741	1	1	8.01E-77	Coculture	MT.CO3
MT.CO2	7.34E-73	0.349551275	1	1	2.00E-68	Coculture	MT.CO2
SERPINB4	2.86E-69	1.768068489	0.353	0.137	7.80E-65	Coculture	SERPINB4
CSF3	2.99E-65	1.297352755	0.362	0.143	8.17E-61	Coculture	CSF3
CXCL1	1.90E-59	1.153450942	0.774	0.609	5.17E-55	Coculture	CXCL1
MT.ND4	5.45E-57	0.328091501	1	1	1.49E-52	Coculture	MT.ND4
MT.ATP62	1.81E-56	0.379044079	1	0.998	4.94E-52	Coculture	MT.ATP6
MT.ND32	1.49E-52	0.348847391	1	0.998	4.06E-48	Coculture	MT.ND3
CXCL6	2.02E-50	1.21226936	0.696	0.504	5.51E-46	Coculture	CXCL6
S100A8	7.32E-50	1.44574739	0.535	0.312	2.00E-45	Coculture	S100A8
SLC26A4	4.28E-48	1.251412483	0.446	0.234	1.17E-43	Coculture	SLC26A4
FTH1	3.48E-43	0.517717607	0.976	0.933	9.50E-39	Coculture	FTH1
S100A9	1.25E-42	0.955381343	0.706	0.501	3.41E-38	Coculture	S100A9
MT.ND5	3.27E-38	0.328059126	1	0.996	8.93E-34	Coculture	MT.ND5
EEF1A12	9.12E-29	0.296231017	0.992	0.974	2.49E-24	Coculture	EEF1A1
TPT11	4.85E-26	0.28199615	0.99	0.977	1.32E-21	Coculture	TPT1
CXCL8	1.55E-24	0.77239918	0.604	0.445	4.24E-20	Coculture	CXCL8
TMEM45A	5.77E-23	0.604194194	0.454	0.285	1.57E-18	Coculture	TMEM45A
CXCL5	8.28E-23	0.806798108	0.271	0.142	2.26E-18	Coculture	CXCL5
LTF1	6.02E-22	1.642304424	0.414	0.276	1.64E-17	Coculture	LTF
ATP1B1	2.41E-20	0.48932373	0.75	0.621	6.57E-16	Coculture	ATP1B1
CTSB	3.85E-19	0.368758513	0.957	0.907	1.05E-14	Coculture	CTSB
EIF1	7.10E-19	0.442924495	0.736	0.585	1.94E-14	Coculture	EIF1
CD55	1.12E-18	0.518503567	0.367	0.223	3.05E-14	Coculture	CD55
S100A61	1.84E-18	0.401815114	0.854	0.752	5.02E-14	Coculture	S100A6
TNIP3	9.22E-18	0.472020158	0.286	0.162	2.52E-13	Coculture	TNIP3
SERPINB31	3.73E-17	0.793095212	0.55	0.425	1.02E-12	Coculture	SERPINB3
SOD2	4.59E-17	0.612798375	0.5	0.366	1.25E-12	Coculture	SOD2
CSTA1	9.66E-17	0.436611762	0.349	0.216	2.63E-12	Coculture	CSTA
SAT1	1.36E-14	0.324487582	0.928	0.903	3.71E-10	Coculture	SAT1
LAMC2	1.46E-14	1.421415904	0.425	0.31	3.99E-10	Coculture	LAMC2
SLC6A14	1.48E-14	0.55988686	0.388	0.264	4.04E-10	Coculture	SLC6A14
CD44	4.46E-13	0.490277016	0.293	0.185	1.22E-08	Coculture	CD44
IFNGR1	2.86E-12	0.369552315	0.439	0.31	7.81E-08	Coculture	IFNGR1
CSTB	4.12E-12	0.334199312	0.899	0.85	1.12E-07	Coculture	CSTB
EEF21	1.16E-11	0.364423216	0.512	0.377	3.15E-07	Coculture	EEF2
C15orf48	2.24E-11	0.411441616	0.39	0.276	6.10E-07	Coculture	C15orf48
PLAU	1.92E-10	0.586972744	0.417	0.315	5.24E-06	Coculture	PLAU
GLUL1	2.08E-09	0.409791301	0.482	0.378	5.66E-05	Coculture	GLUL
CPD	2.36E-09	0.331242421	0.354	0.25	6.44E-05	Coculture	CPD
RDH101	4.95E-09	0.394790294	0.389	0.286	0.000135131	Coculture	RDH10
NFKBIZ	6.99E-09	0.367315166	0.314	0.222	0.000190539	Coculture	NFKBIZ
NFKBIA	1.19E-08	0.409730106	0.312	0.221	0.000324414	Coculture	NFKBIA
SCGB1A11	1.40E-08	0.758160924	0.468	0.392	0.000380725	Coculture	SCGB1A1
UCP22	2.68E-08	0.37770101	0.369	0.274	0.000729819	Coculture	UCP2
PRDX1	3.75E-08	0.304643957	0.299	0.208	0.001021722	Coculture	PRDX1
PDZK1IP1	8.58E-08	0.269996078	0.583	0.489	0.00234019	Coculture	PDZK1IP1
KYNU	2.36E-07	0.303490611	0.374	0.283	0.006430959	Coculture	KYNU
RACK1	2.39E-07	0.297693451	0.504	0.407	0.006519141	Coculture	RACK1
TMC5	2.53E-07	0.322919637	0.381	0.292	0.006898269	Coculture	TMC5
PTGS2	3.94E-07	0.381650179	0.279	0.201	0.010740511	Coculture	PTGS2
ZC3H12A	4.12E-07	0.273791861	0.379	0.283	0.011241113	Coculture	ZC3H12A
IGFBP3	9.61E-07	0.465446691	0.554	0.46	0.026202774	Coculture	IGFBP3
UPK1B2	1.45E-06	0.346714276	0.296	0.22	0.039621934	Coculture	UPK1B
SPINT1	1.55E-06	0.299099579	0.59	0.507	0.042376674	Coculture	SPINT1
MT.ATP63	0	0.552997603	1	0.998	0	Coculture+ PROS1	MT.ATP6
MT.CYB3	0	0.54429069	1	0.998	0	Coculture+ PROS1	MT.CYB
MT.ND51	0	0.482549624	0.999	0.996	0	Coculture+ PROS1	MT.ND5
MT.CO12	0	0.481374637	1	1	0	Coculture+ PROS1	MT.CO1
MT.ND41	0	0.47933625	1	1	0	Coculture+ PROS1	MT.ND4
MT.CO33	0	0.455567445	1	0.999	0	Coculture+ PROS1	MT.CO3
MT.CO21	0	0.392223149	1	1	0	Coculture+ PROS1	MT.CO2
EEF1A13	0	0.380753254	0.991	0.97	0	Coculture+ PROS1	EEF1A1
MT.ND33	0	0.38010196	1	0.998	0	Coculture+ PROS1	MT.ND3
MT.ATP82	3.42E-172	0.350940642	0.952	0.88	9.33E-168	Coculture+ PROS1	MT.ATP8
MT.ND4L	2.03E-166	0.362528976	0.948	0.892	5.53E-162	Coculture+ PROS1	MT.ND4L
FTH11	7.37E-158	0.330667903	0.972	0.926	2.01E-153	Coculture+ PROS1	FTH1
TPM11	6.66E-137	0.570090419	0.704	0.57	1.82E-132	Coculture+ PROS1	TPM1
IL321	4.44E-133	0.626134112	0.435	0.286	1.21E-128	Coculture+ PROS1	IL32
VIM1	4.21E-117	0.766854249	0.426	0.297	1.15E-112	Coculture+ PROS1	VIM
SAT11	1.68E-89	0.282864632	0.939	0.896	4.57E-85	Coculture+ PROS1	SAT1
RARRES1	2.44E-79	0.396879275	0.804	0.75	6.66E-75	Coculture+ PROS1	RARRES1
FTL	8.96E-76	0.357919841	0.667	0.547	2.44E-71	Coculture+ PROS1	FTL
CTSB1	9.86E-76	0.346198151	0.937	0.902	2.69E-71	Coculture+ PROS1	CTSB
ALDH1A31	3.11E-75	0.496836597	0.583	0.482	8.47E-71	Coculture+ PROS1	ALDH1A3
TPM4	4.76E-74	0.354594482	0.695	0.591	1.30E-69	Coculture+ PROS1	TPM4
CYP1B1	1.63E-73	0.463433647	0.297	0.194	4.46E-69	Coculture+ PROS1	CYP1B1
WFDC21	4.40E-72	0.349725934	0.782	0.727	1.20E-67	Coculture+ PROS1	WFDC2
CD59	4.14E-67	0.375364464	0.517	0.4	1.13E-62	Coculture+ PROS1	CD59
PLAU1	7.35E-65	0.578092044	0.4	0.3	2.00E-60	Coculture+ PROS1	PLAU
EEF22	8.74E-65	0.389890692	0.474	0.36	2.38E-60	Coculture+ PROS1	EEF2
CDKN1A	1.16E-63	0.377717408	0.642	0.536	3.17E-59	Coculture+ PROS1	CDKN1A
CRABP2	1.50E-62	0.408502119	0.534	0.425	4.09E-58	Coculture+ PROS1	CRABP2
MYL9	2.32E-59	0.459791759	0.352	0.252	6.32E-55	Coculture+ PROS1	MYL9
KLHL5	2.46E-57	0.387188847	0.35	0.253	6.71E-53	Coculture+ PROS1	KLHL5
LAMC21	2.57E-55	0.652573586	0.384	0.298	7.00E-51	Coculture+ PROS1	LAMC2
TM4SF11	5.47E-55	0.478420513	0.376	0.281	1.49E-50	Coculture+ PROS1	TM4SF1
ACTB	6.50E-54	0.255438904	0.954	0.93	1.77E-49	Coculture+ PROS1	ACTB
RPL31	2.64E-52	0.2813611	0.652	0.554	7.19E-48	Coculture+ PROS1	RPL3
ITGB6	2.87E-48	0.517664561	0.337	0.254	7.82E-44	Coculture+ PROS1	ITGB6
ACTG1	5.75E-47	0.30163301	0.934	0.911	1.57E-42	Coculture+ PROS1	ACTG1
ADAM9	6.52E-47	0.336691064	0.319	0.231	1.78E-42	Coculture+ PROS1	ADAM9
CEACAM61	2.73E-45	0.358953972	0.621	0.543	7.44E-41	Coculture+ PROS1	CEACAM6
RPL52	1.57E-43	0.261817319	0.682	0.6	4.29E-39	Coculture+ PROS1	RPL5
SLC34A2	2.68E-43	0.363994916	0.41	0.321	7.30E-39	Coculture+ PROS1	SLC34A2
TAGLN21	1.75E-39	0.295256013	0.416	0.326	4.77E-35	Coculture+ PROS1	TAGLN2
TGFB2	4.38E-38	0.363837573	0.273	0.2	1.19E-33	Coculture+ PROS1	TGFB2
FSTL1	2.21E-37	0.310813325	0.312	0.235	6.03E-33	Coculture+ PROS1	FSTL1
FN1	2.76E-37	0.908283745	0.349	0.285	7.54E-33	Coculture+ PROS1	FN1
ITGB1	3.18E-37	0.304296775	0.632	0.56	8.66E-33	Coculture+ PROS1	ITGB1
CD241	5.22E-37	0.257517695	0.698	0.622	1.42E-32	Coculture+ PROS1	CD24
ZMAT31	3.60E-36	0.298754656	0.273	0.2	9.82E-32	Coculture+ PROS1	ZMAT3
PALLD1	7.22E-36	0.302152605	0.395	0.313	1.97E-31	Coculture+ PROS1	PALLD
CXCL61	1.16E-34	0.373069757	0.563	0.497	3.17E-30	Coculture+ PROS1	CXCL6
ICAM1	1.31E-34	0.327311158	0.285	0.213	3.58E-30	Coculture+ PROS1	ICAM1
MMP7	2.38E-34	0.475010921	0.382	0.311	6.48E-30	Coculture+ PROS1	MMP7
PIGR1	3.45E-32	0.296204917	0.589	0.524	9.40E-28	Coculture+ PROS1	PIGR
MYH9	1.10E-29	0.258873599	0.335	0.261	3.01E-25	Coculture+ PROS1	MYH9
OST4	1.17E-28	0.256022942	0.396	0.322	3.19E-24	Coculture+ PROS1	OST4
H2AFZ	7.01E-27	0.261039371	0.335	0.268	1.91E-22	Coculture+ PROS1	H2AFZ
SLC26A41	7.57E-26	0.343911142	0.289	0.228	2.06E-21	Coculture+ PROS1	SLC26A4
TNFAIP2	1.07E-25	0.279830145	0.452	0.386	2.91E-21	Coculture+ PROS1	TNFAIP2
PMEPA12	4.78E-25	0.300217838	0.269	0.209	1.30E-20	Coculture+ PROS1	PMEPA1
F3	3.97E-24	0.28206207	0.389	0.321	1.08E-19	Coculture+ PROS1	F3
UCP23	5.52E-22	0.257936219	0.325	0.266	1.51E-17	Coculture+ PROS1	UCP2
KRT171	1.77E-20	0.271588795	0.599	0.552	4.84E-16	Coculture+ PROS1	KRT17
LTF2	5.98E-20	0.588677522	0.321	0.27	1.63E-15	Coculture+ PROS1	LTF
CXCL17	5.68E-16	0.302823791	0.714	0.694	1.55E-11	Coculture+ PROS1	CXCL17
BPIFA11	2.31E-10	0.35057652	0.266	0.23	6.31E-06	Coculture+ PROS1	BPIFA1
S100A21	2.66E-08	0.341320061	0.459	0.447	0.000725989	Coculture+ PROS1	S100A2
IFI6	6.81E-105	0.671744498	0.973	0.84	1.86E-100	Epithelial+ Virus	IFI6
B2M	3.78E-91	0.45657644	0.996	0.984	1.03E-86	Epithelial+ Virus	B2M
HLA.A	2.36E-75	0.495037626	0.977	0.937	6.45E-71	Epithelial+ Virus	HLA.A
HLA.C	1.73E-66	0.513727851	0.944	0.874	4.73E-62	Epithelial+ Virus	HLA.C
HLA.B	3.32E-65	0.533629353	0.92	0.832	9.06E-61	Epithelial+ Virus	HLA.B
IFITM3	1.13E-56	0.521652205	0.91	0.784	3.09E-52	Epithelial+ Virus	IFITM3
TXNIP	9.26E-52	0.56035348	0.838	0.73	2.53E-47	Epithelial+ Virus	TXNIP
MX1	9.10E-41	0.631055126	0.627	0.449	2.48E-36	Epithelial+ Virus	MX1
TNFSF10	2.42E-40	0.495689254	0.802	0.685	6.61E-36	Epithelial+ Virus	TNFSF10
IFIT2	3.65E-34	0.525594044	0.615	0.443	9.95E-30	Epithelial+ Virus	IFIT2
LGALS3BP	6.63E-34	0.478772307	0.784	0.683	1.81E-29	Epithelial+ Virus	LGALS3BP
IFIT3	1.32E-32	0.429327068	0.721	0.558	3.60E-28	Epithelial+ Virus	IFIT3
IFITM2	1.54E-30	0.66148131	0.489	0.351	4.19E-26	Epithelial+ Virus	IFITM2
HLA.E	1.09E-29	0.4798582	0.666	0.535	2.97E-25	Epithelial+ Virus	HLA.E
ISG15	2.75E-29	0.422046599	0.732	0.58	7.49E-25	Epithelial+ Virus	ISG15
IFI44L	2.45E-28	0.512405264	0.605	0.455	6.69E-24	Epithelial+ Virus	IFI44L
IFI27	6.23E-28	0.481394677	0.641	0.505	1.70E-23	Epithelial+ Virus	IFI27
LY6E	1.04E-26	0.492576253	0.605	0.485	2.84E-22	Epithelial+ Virus	LY6E
SLPI1	1.13E-23	0.481921695	0.84	0.829	3.07E-19	Epithelial+ Virus	SLPI
MX2	1.87E-23	0.504311969	0.444	0.318	5.11E-19	Epithelial+ Virus	MX2
CP1	1.93E-22	0.68679178	0.474	0.364	5.26E-18	Epithelial+ Virus	CP
IFIT1	1.64E-20	0.407435616	0.58	0.449	4.47E-16	Epithelial+ Virus	IFIT1
OAS2	1.90E-19	0.557266294	0.347	0.242	5.19E-15	Epithelial+ Virus	OAS2
XAF1	4.67E-19	0.436884381	0.542	0.435	1.27E-14	Epithelial+ Virus	XAF1
EPSTI1	5.81E-19	0.545268549	0.276	0.181	1.58E-14	Epithelial+ Virus	EPSTI1
RARRES11	1.24E-18	0.338358861	0.811	0.758	3.38E-14	Epithelial+ Virus	RARRES1
RSAD2	2.17E-18	0.451599222	0.405	0.296	5.91E-14	Epithelial+ Virus	RSAD2
IFI44	7.18E-17	0.523389205	0.295	0.201	1.96E-12	Epithelial+ Virus	IFI44
CXCL10	7.26E-17	0.610172742	0.343	0.243	1.98E-12	Epithelial+ Virus	CXCL10
IGFBP31	1.42E-16	0.559169276	0.541	0.459	3.87E-12	Epithelial+ Virus	IGFBP3
TAP1	2.76E-16	0.468868752	0.439	0.342	7.53E-12	Epithelial+ Virus	TAP1
C3	1.64E-15	0.379980843	0.722	0.672	4.48E-11	Epithelial+ Virus	C3
OAS1	1.72E-15	0.466395589	0.345	0.25	4.69E-11	Epithelial+ Virus	OAS1
BST2	3.73E-15	0.414213334	0.411	0.314	1.02E-10	Epithelial+ Virus	BST2
MDK	5.65E-14	0.335780058	0.687	0.625	1.54E-09	Epithelial+ Virus	MDK
STAT1	7.02E-14	0.459642652	0.446	0.362	1.92E-09	Epithelial+ Virus	STAT1
GABRP1	2.89E-13	0.518154673	0.34	0.257	7.90E-09	Epithelial+ Virus	GABRP
SAMD9	2.35E-12	0.435968299	0.377	0.292	6.42E-08	Epithelial+ Virus	SAMD9
TMEM45A1	2.45E-12	0.49913558	0.363	0.286	6.67E-08	Epithelial+ Virus	TMEM45A
NT5C3A	1.01E-11	0.436237533	0.314	0.237	2.77E-07	Epithelial+ Virus	NT5C3A
PARP14	3.25E-11	0.436907381	0.298	0.225	8.85E-07	Epithelial+ Virus	PARP14
KRT191	4.13E-11	0.296870295	0.613	0.545	1.13E-06	Epithelial+ Virus	KRT19
PLSCR1	4.37E-11	0.330990126	0.548	0.476	1.19E-06	Epithelial+ Virus	PLSCR1
SPATS2L	5.58E-11	0.325550028	0.514	0.444	1.52E-06	Epithelial+ Virus	SPATS2L
XBP1	1.90E-10	0.42685453	0.469	0.398	5.18E-06	Epithelial+ Virus	XBP1
SAMHD1	6.85E-10	0.4066455	0.32	0.253	1.87E-05	Epithelial+ Virus	SAMHD1
WFDC22	8.34E-10	0.322404195	0.747	0.736	2.28E-05	Epithelial+ Virus	WFDC2
NCOA7	1.71E-09	0.302821705	0.56	0.495	4.65E-05	Epithelial+ Virus	NCOA7
CRABP21	1.84E-09	0.264734873	0.519	0.441	5.01E-05	Epithelial+ Virus	CRABP2
OAS3	2.63E-09	0.4110342	0.295	0.23	7.17E-05	Epithelial+ Virus	OAS3
TRIM22	4.11E-09	0.315404184	0.415	0.35	0.00011205	Epithelial+ Virus	TRIM22
LGALS9	5.03E-09	0.402373757	0.329	0.267	0.000137086	Epithelial+ Virus	LGALS9
APOD	9.20E-09	0.384213835	0.369	0.3	0.000250874	Epithelial+ Virus	APOD
LDHA	1.85E-08	0.375939694	0.34	0.279	0.000505717	Epithelial+ Virus	LDHA
PARP9	2.10E-08	0.350226863	0.292	0.229	0.000574061	Epithelial+ Virus	PARP9
GBP3	3.10E-08	0.362994918	0.275	0.215	0.000845653	Epithelial+ Virus	GBP3
SP110	5.78E-08	0.362200051	0.307	0.246	0.001575979	Epithelial+ Virus	SP110
EIF2AK2	6.51E-08	0.392770747	0.297	0.237	0.001776936	Epithelial+ Virus	EIF2AK2
CSTB1	7.58E-08	0.251637759	0.857	0.851	0.002066589	Epithelial+ Virus	CSTB
UBE2L6	9.72E-07	0.358797847	0.278	0.225	0.026522343	Epithelial+ Virus	UBE2L6
SPINK5	0	1.665262267	0.277	0.064	0	Epithelial+ Virus+ PROS1	SPINK5
SERPINB32	0	1.434363319	0.7	0.38	0	Epithelial+ Virus+ PROS1	SERPINB3
KRT6A	0	1.271392489	0.402	0.18	0	Epithelial+ Virus+ PROS1	KRT6A
FGFBP1	0	1.257244117	0.26	0.081	0	Epithelial+ Virus+ PROS1	FGFBP1
CSTA2	0	1.252054393	0.405	0.186	0	Epithelial+ Virus+ PROS1	CSTA
AQP32	0	1.022162103	0.624	0.399	0	Epithelial+ Virus+ PROS1	AQP3
IFI61	0	1.003919184	0.989	0.819	0	Epithelial+ Virus+ PROS1	IFI6
CD741	0	0.858563426	0.861	0.68	0	Epithelial+ Virus+ PROS1	CD74
IFITM31	0	0.660370786	0.919	0.765	0	Epithelial+ Virus+ PROS1	IFITM3
MT.ND11	0	0.405629441	1	0.999	0	Epithelial+ Virus+ PROS1	MT.ND1
IFI271	1.80E-290	0.780545458	0.697	0.477	4.92E-286	Epithelial+ Virus+ PROS1	IFI27
HLA.DRA1	4.65E-255	0.863149113	0.518	0.303	1.27E-250	Epithelial+ Virus+ PROS1	HLA.DRA
SERPINB41	4.16E-254	1.011661981	0.286	0.116	1.13E-249	Epithelial+ Virus+ PROS1	SERPINB4
S100A91	8.03E-219	0.772245257	0.655	0.479	2.19E-214	Epithelial+ Virus+ PROS1	S100A9
AGR22	2.17E-207	0.771058131	0.678	0.504	5.91E-203	Epithelial+ Virus+ PROS1	AGR2
S100A81	2.67E-205	0.873549865	0.476	0.288	7.28E-201	Epithelial+ Virus+ PROS1	S100A8
B2M1	2.72E-196	0.324762179	0.997	0.982	7.42E-192	Epithelial+ Virus+ PROS1	B2M
APOL11	1.04E-195	0.961730443	0.373	0.207	2.83E-191	Epithelial+ Virus+ PROS1	APOL1
KRT192	1.39E-173	0.615475764	0.671	0.526	3.78E-169	Epithelial+ Virus+ PROS1	KRT19
ISG151	7.22E-163	0.521640101	0.75	0.556	1.97E-158	Epithelial+ Virus+ PROS1	ISG15
MX11	6.63E-149	0.544997316	0.603	0.429	1.81E-144	Epithelial+ Virus+ PROS1	MX1
IFI44L1	1.22E-143	0.53684155	0.606	0.434	3.34E-139	Epithelial+ Virus+ PROS1	IFI44L
LY6E1	4.39E-142	0.571524169	0.616	0.467	1.20E-137	Epithelial+ Virus+ PROS1	LY6E
FOS2	6.58E-128	0.627738536	0.498	0.351	1.79E-123	Epithelial+ Virus+ PROS1	FOS
IFITM21	1.14E-125	0.62887672	0.479	0.333	3.12E-121	Epithelial+ Virus+ PROS1	IFITM2
IGFBP32	1.46E-118	0.673838405	0.571	0.443	3.99E-114	Epithelial+ Virus+ PROS1	IGFBP3
BST21	2.61E-110	0.602422873	0.435	0.297	7.11E-106	Epithelial+ Virus+ PROS1	BST2
SERPINB11	2.87E-106	0.704305602	0.372	0.246	7.82E-102	Epithelial+ Virus+ PROS1	SERPINB1
PTMA	8.48E-106	0.323197664	0.949	0.931	2.31E-101	Epithelial+ Virus+ PROS1	PTMA
XAF11	2.81E-104	0.479908816	0.557	0.418	7.66E-100	Epithelial+ Virus+ PROS1	XAF1
HLA.DRB11	5.51E-102	0.654543956	0.325	0.203	1.50E-97	Epithelial+ Virus+ PROS1	HLA.DRB1
KRT5	4.13E-96	0.723998761	0.552	0.451	1.13E-91	Epithelial+ Virus+ PROS1	KRT5
ID1	5.81E-86	0.595032859	0.503	0.392	1.58E-81	Epithelial+ Virus+ PROS1	ID1
MX21	3.55E-85	0.518795952	0.427	0.304	9.68E-81	Epithelial+ Virus+ PROS1	MX2
JUNB	3.14E-84	0.545992869	0.445	0.331	8.56E-80	Epithelial+ Virus+ PROS1	JUNB
LGALS3BP1	5.13E-84	0.346291946	0.776	0.671	1.40E-79	Epithelial+ Virus+ PROS1	LGALS3BP
KLF5	4.21E-69	0.494949252	0.389	0.285	1.15E-64	Epithelial+ Virus+ PROS1	KLF5
STAT11	1.90E-67	0.453672935	0.455	0.348	5.19E-63	Epithelial+ Virus+ PROS1	STAT1
S100P	3.51E-65	0.442827413	0.483	0.375	9.58E-61	Epithelial+ Virus+ PROS1	S100P
OAS31	1.85E-64	0.523026641	0.313	0.217	5.04E-60	Epithelial+ Virus+ PROS1	OAS3
IFI16	2.99E-63	0.380284043	0.537	0.432	8.16E-59	Epithelial+ Virus+ PROS1	IFI16
S100A14	3.29E-60	0.546934223	0.316	0.225	8.97E-56	Epithelial+ Virus+ PROS1	S100A14
MSMB1	4.23E-60	0.494872105	0.328	0.231	1.15E-55	Epithelial+ Virus+ PROS1	MSMB
TXNIP1	3.09E-56	0.276199267	0.783	0.725	8.44E-52	Epithelial+ Virus+ PROS1	TXNIP
RPS18	1.66E-55	0.298339224	0.805	0.772	4.53E-51	Epithelial+ Virus+ PROS1	RPS18
OAS21	9.75E-55	0.457382199	0.323	0.232	2.66E-50	Epithelial+ Virus+ PROS1	OAS2
ATP1B31	7.96E-54	0.486207862	0.338	0.248	2.17E-49	Epithelial+ Virus+ PROS1	ATP1B3
SOX21	3.89E-49	0.455928238	0.269	0.187	1.06E-44	Epithelial+ Virus+ PROS1	SOX2
EGR11	1.19E-47	0.393028261	0.434	0.344	3.23E-43	Epithelial+ Virus+ PROS1	EGR1
IFI441	1.02E-44	0.420426852	0.27	0.192	2.78E-40	Epithelial+ Virus+ PROS1	IFI44
RPL27A	1.48E-44	0.264803355	0.799	0.761	4.03E-40	Epithelial+ Virus+ PROS1	RPL27A
PLP21	9.88E-43	0.515022174	0.268	0.196	2.69E-38	Epithelial+ Virus+ PROS1	PLP2
OAS11	7.23E-41	0.41050832	0.32	0.241	1.97E-36	Epithelial+ Virus+ PROS1	OAS1
GAPDH1	3.08E-40	0.347961553	0.549	0.485	8.39E-36	Epithelial+ Virus+ PROS1	GAPDH
ZFP36	6.14E-40	0.418829054	0.303	0.228	1.68E-35	Epithelial+ Virus+ PROS1	ZFP36
LGALS3	1.29E-39	0.313689857	0.599	0.538	3.51E-35	Epithelial+ Virus+ PROS1	LGALS3
LGALS91	4.59E-38	0.394120339	0.334	0.258	1.25E-33	Epithelial+ Virus+ PROS1	LGALS9
GLUL2	3.17E-37	0.339026408	0.446	0.369	8.63E-33	Epithelial+ Virus+ PROS1	GLUL
SAMD91	5.14E-37	0.356964238	0.362	0.284	1.40E-32	Epithelial+ Virus+ PROS1	SAMD9
TXN1	7.48E-31	0.345012443	0.475	0.419	2.04E-26	Epithelial+ Virus+ PROS1	TXN
SHISA5	2.57E-30	0.38303905	0.263	0.201	7.00E-26	Epithelial+ Virus+ PROS1	SHISA5
CD91	7.71E-30	0.364938644	0.305	0.241	2.10E-25	Epithelial+ Virus+ PROS1	CD9
SFN	1.99E-29	0.35702086	0.487	0.424	5.43E-25	Epithelial+ Virus+ PROS1	SFN
UBE2L61	2.77E-29	0.357611298	0.281	0.217	7.56E-25	Epithelial+ Virus+ PROS1	UBE2L6
SAMHD11	3.23E-29	0.340481313	0.31	0.246	8.81E-25	Epithelial+ Virus+ PROS1	SAMHD1
RPL10A1	8.87E-29	0.261158416	0.641	0.602	2.42E-24	Epithelial+ Virus+ PROS1	RPL10A
RPL36	1.94E-28	0.253052811	0.652	0.615	5.29E-24	Epithelial+ Virus+ PROS1	RPL36
CST3	1.51E-27	0.367865063	0.298	0.238	4.13E-23	Epithelial+ Virus+ PROS1	CST3
TPI11	4.17E-26	0.338894688	0.342	0.284	1.14E-21	Epithelial+ Virus+ PROS1	TPI1
PDZK1IP11	6.57E-26	0.250758858	0.543	0.481	1.79E-21	Epithelial+ Virus+ PROS1	PDZK1IP1
Jun-01	1.30E-25	0.275103454	0.414	0.351	3.55E-21	Epithelial+ Virus+ PROS1	JUN
LDHA1	3.39E-25	0.383762337	0.328	0.273	9.25E-21	Epithelial+ Virus+ PROS1	LDHA
PARP91	2.25E-24	0.333216721	0.279	0.223	6.14E-20	Epithelial+ Virus+ PROS1	PARP9
ATP5F1B	9.22E-23	0.326934451	0.318	0.265	2.52E-18	Epithelial+ Virus+ PROS1	ATP5F1B
IER2	1.93E-22	0.313371078	0.254	0.2	5.27E-18	Epithelial+ Virus+ PROS1	IER2
DHCR24	9.27E-22	0.294231105	0.35	0.295	2.53E-17	Epithelial+ Virus+ PROS1	DHCR24
RSAD21	1.47E-21	0.306857484	0.35	0.291	4.00E-17	Epithelial+ Virus+ PROS1	RSAD2
SP1001	4.13E-21	0.298937902	0.308	0.254	1.13E-16	Epithelial+ Virus+ PROS1	SP100
TSPAN11	1.03E-20	0.307232881	0.288	0.235	2.81E-16	Epithelial+ Virus+ PROS1	TSPAN1
ATP5MC3	1.73E-20	0.333763911	0.365	0.318	4.71E-16	Epithelial+ Virus+ PROS1	ATP5MC3
EIF2AK21	3.77E-20	0.305612153	0.281	0.231	1.03E-15	Epithelial+ Virus+ PROS1	EIF2AK2
HMGN2	4.62E-19	0.347129534	0.31	0.261	1.26E-14	Epithelial+ Virus+ PROS1	HMGN2
COX5A	6.85E-19	0.305405001	0.287	0.238	1.87E-14	Epithelial+ Virus+ PROS1	COX5A
CP2	1.44E-18	0.255089006	0.416	0.359	3.91E-14	Epithelial+ Virus+ PROS1	CP
ASS1	2.95E-18	0.305950676	0.255	0.209	8.06E-14	Epithelial+ Virus+ PROS1	ASS1
C15orf482	1.78E-17	0.255743791	0.321	0.271	4.86E-13	Epithelial+ Virus+ PROS1	C15orf48
XBP11	2.01E-14	0.29650689	0.432	0.395	5.49E-10	Epithelial+ Virus+ PROS1	XBP1
CXCL101	0	1.876530385	0.439	0.127	0	Coculture+ Virus	CXCL10
IFIT21	0	1.550102895	0.702	0.293	0	Coculture+ Virus	IFIT2
CXCL11	0	1.532154325	0.331	0.081	0	Coculture+ Virus	CXCL11
IFIT31	0	1.404080735	0.819	0.406	0	Coculture+ Virus	IFIT3
IFIT11	0	1.390395525	0.704	0.3	0	Coculture+ Virus	IFIT1
FYB1	0	1.262102861	0.472	0.201	0	Coculture+ Virus	FYB1
IFIH11	0	1.143172594	0.49	0.205	0	Coculture+ Virus	IFIH1
APOD1	0	1.136693551	0.446	0.214	0	Coculture+ Virus	APOD
ISG152	0	1.107604589	0.818	0.442	0	Coculture+ Virus	ISG15
RSAD22	0	1.092000096	0.471	0.194	0	Coculture+ Virus	RSAD2
C1S	0	1.07012209	0.288	0.1	0	Coculture+ Virus	C1S
GBP1	0	0.991411775	0.335	0.142	0	Coculture+ Virus	GBP1
C1R	0	0.981893595	0.331	0.133	0	Coculture+ Virus	C1R
HLA.B1	0	0.96186655	0.952	0.762	0	Coculture+ Virus	HLA.B
IFI44L2	0	0.955072176	0.66	0.336	0	Coculture+ Virus	IFI44L
IGFBP7	0	0.925244942	0.639	0.443	0	Coculture+ Virus	IGFBP7
MX12	0	0.9231738	0.646	0.337	0	Coculture+ Virus	MX1
HLA.C1	0	0.900288988	0.969	0.819	0	Coculture+ Virus	HLA.C
XAF12	0	0.890060487	0.615	0.33	0	Coculture+ Virus	XAF1
TAP11	0	0.888969006	0.497	0.252	0	Coculture+ Virus	TAP1
HLA.A1	0	0.888756116	0.989	0.907	0	Coculture+ Virus	HLA.A
NUPR1	0	0.887410048	0.566	0.318	0	Coculture+ Virus	NUPR1
WARS	0	0.841186126	0.375	0.179	0	Coculture+ Virus	WARS
MX22	0	0.812373863	0.469	0.232	0	Coculture+ Virus	MX2
LGALS3BP2	0	0.808965282	0.83	0.598	0	Coculture+ Virus	LGALS3BP
SAMD92	0	0.808730355	0.426	0.215	0	Coculture+ Virus	SAMD9
TNFSF101	0	0.806420257	0.831	0.601	0	Coculture+ Virus	TNFSF10
STAT12	0	0.791829731	0.509	0.275	0	Coculture+ Virus	STAT1
BST22	0	0.790369685	0.457	0.232	0	Coculture+ Virus	BST2
NT5C3A1	0	0.787903661	0.351	0.171	0	Coculture+ Virus	NT5C3A
MT2A	0	0.782240723	0.608	0.377	0	Coculture+ Virus	MT2A
OAS22	0	0.779976472	0.363	0.173	0	Coculture+ Virus	OAS2
IFI62	0	0.778240816	0.982	0.759	0	Coculture+ Virus	IFI6
IFI161	0	0.768879296	0.589	0.361	0	Coculture+ Virus	IFI16
OAS12	0	0.746949898	0.369	0.181	0	Coculture+ Virus	OAS1
OAS32	0	0.737693588	0.343	0.163	0	Coculture+ Virus	OAS3
HLA.E1	0	0.713324877	0.679	0.453	0	Coculture+ Virus	HLA.E
PLSCR11	0	0.675899733	0.613	0.395	0	Coculture+ Virus	PLSCR1
B2M2	0	0.65623025	0.996	0.977	0	Coculture+ Virus	B2M
IFI272	0	0.619006757	0.666	0.414	0	Coculture+ Virus	IFI27
IFITM32	0	0.596086182	0.912	0.712	0	Coculture+ Virus	IFITM3
FTH12	0	0.423990857	0.97	0.912	0	Coculture+ Virus	FTH1
FBXO32	7.70E-306	0.829295405	0.33	0.164	2.10E-301	Coculture+ Virus	FBXO32
H1F0	1.04E-295	0.720979358	0.43	0.251	2.83E-291	Coculture+ Virus	H1F0
SAA11	2.48E-282	0.471794506	0.848	0.715	6.77E-278	Coculture+ Virus	SAA1
EPSTI11	4.31E-277	0.734403075	0.275	0.127	1.18E-272	Coculture+ Virus	EPSTI1
SAMHD12	9.92E-272	0.663831905	0.359	0.191	2.70E-267	Coculture+ Virus	SAMHD1
CALD1	1.18E-268	0.690565676	0.417	0.245	3.23E-264	Coculture+ Virus	CALD1
SP1101	3.96E-259	0.682693467	0.346	0.187	1.08E-254	Coculture+ Virus	SP110
GDF15	5.39E-258	0.763245168	0.654	0.517	1.47E-253	Coculture+ Virus	GDF15
MDK1	1.08E-238	0.456178441	0.722	0.568	2.95E-234	Coculture+ Virus	MDK
CTSH	1.39E-238	0.617778702	0.501	0.334	3.80E-234	Coculture+ Virus	CTSH
PARP92	1.08E-236	0.637376671	0.324	0.174	2.96E-232	Coculture+ Virus	PARP9
SPARC	2.30E-235	0.644036385	0.308	0.16	6.26E-231	Coculture+ Virus	SPARC
FN11	4.54E-228	0.284034967	0.399	0.233	1.24E-223	Coculture+ Virus	FN1
SPATS2L1	5.68E-225	0.534913805	0.548	0.384	1.55E-220	Coculture+ Virus	SPATS2L
DST	7.05E-224	0.770302784	0.419	0.27	1.92E-219	Coculture+ Virus	DST
SAMD9L	5.85E-214	0.644482608	0.254	0.125	1.60E-209	Coculture+ Virus	SAMD9L
MYLK	7.98E-213	0.713191981	0.277	0.145	2.18E-208	Coculture+ Virus	MYLK
LY6E2	4.32E-210	0.447343413	0.597	0.423	1.18E-205	Coculture+ Virus	LY6E
UBE2L62	1.35E-199	0.575354516	0.312	0.175	3.69E-195	Coculture+ Virus	UBE2L6
KRT6B	2.95E-195	0.606240763	0.279	0.151	8.04E-191	Coculture+ Virus	KRT6B
TINAGL1	3.91E-193	0.639139609	0.319	0.185	1.07E-188	Coculture+ Virus	TINAGL1
RBBP8	4.15E-190	0.641984136	0.255	0.134	1.13E-185	Coculture+ Virus	RBBP8
PARP141	1.77E-188	0.582312741	0.309	0.177	4.84E-184	Coculture+ Virus	PARP14
SP1002	1.72E-176	0.547251558	0.346	0.211	4.69E-172	Coculture+ Virus	SP100
NAMPT	6.33E-176	0.529941838	0.431	0.29	1.73E-171	Coculture+ Virus	NAMPT
IGFBP4	3.61E-175	0.633498586	0.308	0.183	9.86E-171	Coculture+ Virus	IGFBP4
IFITM22	1.14E-173	0.450593045	0.449	0.297	3.10E-169	Coculture+ Virus	IFITM2
TRIM221	6.51E-168	0.491961792	0.439	0.298	1.77E-163	Coculture+ Virus	TRIM22
EIF2AK22	1.34E-164	0.521393902	0.317	0.19	3.65E-160	Coculture+ Virus	EIF2AK2
TXNIP2	9.36E-164	0.336603692	0.805	0.69	2.55E-159	Coculture+ Virus	TXNIP
IFI442	2.04E-163	0.528817477	0.278	0.158	5.55E-159	Coculture+ Virus	IFI44
CDC42EP3	3.49E-151	0.534535267	0.348	0.225	9.52E-147	Coculture+ Virus	CDC42EP3
C31	6.01E-150	0.326279677	0.759	0.621	1.64E-145	Coculture+ Virus	C3
MYL91	1.84E-139	0.531034359	0.342	0.224	5.01E-135	Coculture+ Virus	MYL9
COL1A1	2.53E-134	0.272011152	0.299	0.182	6.91E-130	Coculture+ Virus	COL1A1
LIMS1	2.86E-128	0.526851107	0.256	0.154	7.79E-124	Coculture+ Virus	LIMS1
LGALS92	2.53E-124	0.430497412	0.342	0.225	6.90E-120	Coculture+ Virus	LGALS9
ACTN1	1.57E-122	0.442776974	0.401	0.282	4.28E-118	Coculture+ Virus	ACTN1
SCARB2	1.72E-121	0.441795782	0.361	0.247	4.68E-117	Coculture+ Virus	SCARB2
ADAR	8.96E-115	0.457717576	0.263	0.165	2.44E-110	Coculture+ Virus	ADAR
CDH3	2.73E-114	0.390429755	0.477	0.358	7.46E-110	Coculture+ Virus	CDH3
SLC1A5	7.16E-111	0.443125107	0.281	0.181	1.95E-106	Coculture+ Virus	SLC1A5
TAGLN	9.01E-111	0.441964475	0.257	0.16	2.46E-106	Coculture+ Virus	TAGLN
IDO11	4.33E-107	0.534806428	0.328	0.229	1.18E-102	Coculture+ Virus	IDO1
LIMA1	5.57E-101	0.425655705	0.377	0.273	1.52E-96	Coculture+ Virus	LIMA1
GRN	4.10E-94	0.350057032	0.546	0.442	1.12E-89	Coculture+ Virus	GRN
SOD21	7.09E-92	0.363509631	0.434	0.328	1.93E-87	Coculture+ Virus	SOD2
RAI14	3.72E-90	0.376152234	0.385	0.283	1.02E-85	Coculture+ Virus	RAI14
MARCKS	8.26E-90	0.350599085	0.511	0.407	2.25E-85	Coculture+ Virus	MARCKS
KRT231	1.96E-88	0.341308727	0.503	0.396	5.34E-84	Coculture+ Virus	KRT23
ATF4	2.01E-88	0.347379882	0.428	0.325	5.49E-84	Coculture+ Virus	ATF4
RND3	1.05E-87	0.374175	0.352	0.255	2.85E-83	Coculture+ Virus	RND3
CEBPB	2.72E-86	0.373814764	0.411	0.312	7.43E-82	Coculture+ Virus	CEBPB
BRI3	2.40E-82	0.34783818	0.424	0.322	6.54E-78	Coculture+ Virus	BRI3
FAM3C	5.87E-80	0.384048348	0.297	0.209	1.60E-75	Coculture+ Virus	FAM3C
NPC2	1.18E-79	0.379041022	0.509	0.418	3.21E-75	Coculture+ Virus	NPC2
ZFAS1	6.68E-78	0.304337802	0.564	0.464	1.82E-73	Coculture+ Virus	ZFAS1
MMP14	1.19E-75	0.36544232	0.28	0.196	3.25E-71	Coculture+ Virus	MMP14
NCOA71	1.42E-73	0.317036716	0.554	0.462	3.87E-69	Coculture+ Virus	NCOA7
HDGF	6.15E-73	0.286420378	0.515	0.414	1.68E-68	Coculture+ Virus	HDGF
ATP1B11	3.42E-71	0.268368986	0.679	0.589	9.32E-67	Coculture+ Virus	ATP1B1
CLDN1	2.18E-70	0.331171772	0.469	0.377	5.94E-66	Coculture+ Virus	CLDN1
SHISA51	4.01E-70	0.336284691	0.259	0.18	1.09E-65	Coculture+ Virus	SHISA5
SQSTM1	7.26E-68	0.32214554	0.369	0.281	1.98E-63	Coculture+ Virus	SQSTM1
BTG1	1.46E-66	0.348785023	0.288	0.208	3.99E-62	Coculture+ Virus	BTG1
MMP71	8.17E-64	0.256044242	0.379	0.288	2.23E-59	Coculture+ Virus	MMP7
CNN2	3.35E-62	0.25897953	0.585	0.494	9.14E-58	Coculture+ Virus	CNN2
TM7SF3	1.17E-60	0.324538012	0.277	0.201	3.19E-56	Coculture+ Virus	TM7SF3
SAA21	8.37E-60	0.320313063	0.509	0.42	2.28E-55	Coculture+ Virus	SAA2
ZC3H12A1	1.48E-58	0.301471363	0.335	0.255	4.05E-54	Coculture+ Virus	ZC3H12A
AGRN	1.60E-56	0.266256404	0.428	0.341	4.37E-52	Coculture+ Virus	AGRN
CHMP5	4.86E-56	0.302432887	0.25	0.18	1.33E-51	Coculture+ Virus	CHMP5
CDKN2A	9.03E-55	0.269165042	0.41	0.326	2.46E-50	Coculture+ Virus	CDKN2A
EIF2S2	1.39E-50	0.255776459	0.432	0.354	3.80E-46	Coculture+ Virus	EIF2S2
CFLAR	1.90E-50	0.280599435	0.359	0.283	5.18E-46	Coculture+ Virus	CFLAR
CKAP4	7.00E-47	0.280965514	0.253	0.189	1.91E-42	Coculture+ Virus	CKAP4
TFAP2A	6.04E-46	0.27838772	0.305	0.236	1.65E-41	Coculture+ Virus	TFAP2A
STOM	2.38E-42	0.251741424	0.481	0.41	6.50E-38	Coculture+ Virus	STOM
SLC26A42	1.74E-41	0.324508963	0.276	0.215	4.75E-37	Coculture+ Virus	SLC26A4
SDCBP	2.35E-38	0.252053987	0.253	0.195	6.41E-34	Coculture+ Virus	SDCBP
LTF3	4.89E-22	0.358818416	0.304	0.263	1.33E-17	Coculture+ Virus	LTF
CXCL81	9.51E-13	0.285564032	0.463	0.44	2.59E-08	Coculture+ Virus	CXCL8
DUOX2	0	1.91526595	0.41	0.098	0	Coculture+ Virus+ PROS1	DUOX2
CSTA3	2.59E-299	1.925629666	0.557	0.204	7.07E-295	Coculture+ Virus+ PROS1	CSTA
ATP12A	1.25E-291	1.7500538	0.274	0.052	3.42E-287	Coculture+ Virus+ PROS1	ATP12A
SPINK51	1.70E-255	1.973556215	0.335	0.085	4.64E-251	Coculture+ Virus+ PROS1	SPINK5
CCL201	1.86E-233	1.918524799	0.414	0.136	5.09E-229	Coculture+ Virus+ PROS1	CCL20
S100A82	6.12E-125	1.490540262	0.541	0.306	1.67E-120	Coculture+ Virus+ PROS1	S100A8
S100P1	7.53E-123	1.180896946	0.617	0.381	2.05E-118	Coculture+ Virus+ PROS1	S100P
KRT6A1	1.36E-115	1.335676258	0.43	0.203	3.71E-111	Coculture+ Virus+ PROS1	KRT6A
SERPINB33	1.40E-112	1.30741359	0.64	0.418	3.83E-108	Coculture+ Virus+ PROS1	SERPINB3
PI31	8.72E-101	1.538642124	0.653	0.48	2.38E-96	Coculture+ Virus+ PROS1	PI3
UPK1B3	2.14E-83	1.011402414	0.402	0.213	5.82E-79	Coculture+ Virus+ PROS1	UPK1B
C15orf483	1.41E-82	0.966431532	0.468	0.269	3.83E-78	Coculture+ Virus+ PROS1	C15orf48
S100A92	1.96E-73	1.018924719	0.655	0.498	5.34E-69	Coculture+ Virus+ PROS1	S100A9
S100A62	9.45E-70	0.586357282	0.846	0.75	2.58E-65	Coculture+ Virus+ PROS1	S100A6
IFI63	6.14E-66	0.41990523	0.964	0.839	1.68E-61	Coculture+ Virus+ PROS1	IFI6
SERPINB12	1.87E-63	0.924553021	0.426	0.257	5.10E-59	Coculture+ Virus+ PROS1	SERPINB1
CSTB2	1.85E-60	0.547572777	0.907	0.848	5.05E-56	Coculture+ Virus+ PROS1	CSTB
IL1RN	4.42E-58	0.932115344	0.287	0.147	1.20E-53	Coculture+ Virus+ PROS1	IL1RN
TNIP31	2.89E-55	0.869605914	0.301	0.158	7.88E-51	Coculture+ Virus+ PROS1	TNIP3
LGALS31	2.16E-49	0.591879333	0.67	0.542	5.88E-45	Coculture+ Virus+ PROS1	LGALS3
SAT12	6.93E-36	0.311877375	0.923	0.902	1.89E-31	Coculture+ Virus+ PROS1	SAT1
IFI273	3.66E-35	0.476949729	0.639	0.504	9.97E-31	Coculture+ Virus+ PROS1	IFI27
S100A141	6.24E-35	0.633707024	0.36	0.233	1.70E-30	Coculture+ Virus+ PROS1	S100A14
KLF51	3.59E-34	0.583554036	0.422	0.295	9.79E-30	Coculture+ Virus+ PROS1	KLF5
APOL12	1.06E-33	0.709778801	0.346	0.226	2.89E-29	Coculture+ Virus+ PROS1	APOL1
GLUL3	1.45E-32	0.599656752	0.497	0.375	3.94E-28	Coculture+ Virus+ PROS1	GLUL
ATP1B12	9.88E-29	0.446170197	0.701	0.62	2.70E-24	Coculture+ Virus+ PROS1	ATP1B1
ANXA1	8.90E-28	0.600364018	0.465	0.352	2.43E-23	Coculture+ Virus+ PROS1	ANXA1
CD551	1.94E-26	0.635342664	0.326	0.222	5.30E-22	Coculture+ Virus+ PROS1	CD55
TXNIP3	2.63E-26	0.345653024	0.812	0.73	7.19E-22	Coculture+ Virus+ PROS1	TXNIP
AQP33	7.48E-25	0.605836889	0.536	0.428	2.04E-20	Coculture+ Virus+ PROS1	AQP3
MSMB2	8.41E-24	0.403414241	0.353	0.241	2.29E-19	Coculture+ Virus+ PROS1	MSMB
SCGB1A13	4.67E-21	1.074597733	0.482	0.389	1.27E-16	Coculture+ Virus+ PROS1	SCGB1A1
CEBPD	6.75E-20	0.456444239	0.351	0.253	1.84E-15	Coculture+ Virus+ PROS1	CEBPD
TMPRSS4	2.43E-19	0.452578286	0.361	0.264	6.63E-15	Coculture+ Virus+ PROS1	TMPRSS4
TSPAN12	1.85E-18	0.344847837	0.334	0.239	5.03E-14	Coculture+ Virus+ PROS1	TSPAN1
MUC4	4.10E-18	0.408983453	0.457	0.359	1.12E-13	Coculture+ Virus+ PROS1	MUC4
MX23	1.72E-17	0.393847943	0.414	0.318	4.70E-13	Coculture+ Virus+ PROS1	MX2
IFITM23	2.42E-17	0.38682513	0.443	0.351	6.61E-13	Coculture+ Virus+ PROS1	IFITM2
IGFBP33	4.43E-17	0.767920055	0.525	0.459	1.21E-12	Coculture+ Virus+ PROS1	IGFBP3
TXN2	5.68E-17	0.38343023	0.507	0.424	1.55E-12	Coculture+ Virus+ PROS1	TXN
NUPR11	3.69E-16	0.476086098	0.488	0.409	1.01E-11	Coculture+ Virus+ PROS1	NUPR1
PDZK1IP12	3.14E-15	0.283002006	0.578	0.487	8.58E-11	Coculture+ Virus+ PROS1	PDZK1IP1
SFN1	1.04E-14	0.5132088	0.503	0.43	2.83E-10	Coculture+ Virus+ PROS1	SFN
CST31	1.06E-14	0.393113519	0.321	0.243	2.88E-10	Coculture+ Virus+ PROS1	CST3
RAC1	8.24E-14	0.282658913	0.651	0.594	2.25E-09	Coculture+ Virus+ PROS1	RAC1
ASS11	1.38E-13	0.382023453	0.287	0.213	3.75E-09	Coculture+ Virus+ PROS1	ASS1
RDH102	1.43E-13	0.392824769	0.363	0.285	3.90E-09	Coculture+ Virus+ PROS1	RDH10
KRT193	1.54E-13	0.318138512	0.614	0.544	4.20E-09	Coculture+ Virus+ PROS1	KRT19
SLC1A51	2.61E-13	0.381997354	0.288	0.216	7.12E-09	Coculture+ Virus+ PROS1	SLC1A5
MX13	2.68E-13	0.279062207	0.54	0.451	7.30E-09	Coculture+ Virus+ PROS1	MX1
PLP22	8.00E-13	0.408721906	0.274	0.203	2.18E-08	Coculture+ Virus+ PROS1	PLP2
AGR23	1.26E-12	0.305275351	0.602	0.527	3.45E-08	Coculture+ Virus+ PROS1	AGR2
ID11	1.61E-12	0.363647053	0.476	0.405	4.40E-08	Coculture+ Virus+ PROS1	ID1
PRSS23	6.02E-11	0.340754683	0.471	0.407	1.64E-06	Coculture+ Virus+ PROS1	PRSS23
SAMD93	6.44E-11	0.345536086	0.361	0.292	1.76E-06	Coculture+ Virus+ PROS1	SAMD9
NEAT1	6.66E-11	0.311089657	0.573	0.508	1.82E-06	Coculture+ Virus+ PROS1	NEAT1
CFLAR1	7.25E-11	0.337792734	0.374	0.309	1.98E-06	Coculture+ Virus+ PROS1	CFLAR
OAS13	8.21E-11	0.332753367	0.317	0.25	2.24E-06	Coculture+ Virus+ PROS1	OAS1
OAS33	1.51E-10	0.300293729	0.299	0.229	4.12E-06	Coculture+ Virus+ PROS1	OAS3
KYNU1	2.28E-10	0.277152347	0.354	0.281	6.23E-06	Coculture+ Virus+ PROS1	KYNU
SDC1	1.18E-09	0.324233909	0.373	0.31	3.23E-05	Coculture+ Virus+ PROS1	SDC1
SOX22	1.71E-09	0.33522127	0.255	0.197	4.66E-05	Coculture+ Virus+ PROS1	SOX2
LYN	2.30E-09	0.314528985	0.331	0.268	6.26E-05	Coculture+ Virus+ PROS1	LYN
EIF2AK23	2.31E-09	0.324531685	0.297	0.236	6.31E-05	Coculture+ Virus+ PROS1	EIF2AK2
IFI443	5.88E-09	0.29074576	0.26	0.201	0.000160408	Coculture+ Virus+ PROS1	IFI44
WARS1	6.48E-09	0.364967288	0.308	0.251	0.000176678	Coculture+ Virus+ PROS1	WARS
ENSSAST00005000013.11	1.28E-08	1.793773841	0.382	0.329	0.000349045	Coculture+ Virus+ PROS1	ENSSAST00005000013.1
OAS23	2.09E-08	0.272177497	0.302	0.243	0.000569952	Coculture+ Virus+ PROS1	OAS2
ZC3H12A2	5.02E-08	0.276647036	0.342	0.283	0.001370372	Coculture+ Virus+ PROS1	ZC3H12A
SLC6A141	8.61E-08	0.322835306	0.32	0.264	0.002348188	Coculture+ Virus+ PROS1	SLC6A14
PRDX11	4.04E-07	0.279338569	0.257	0.208	0.011020507	Coculture+ Virus+ PROS1	PRDX1
