## Supplemental Table 5 for "PROS1 released by human lung basal cells upon SARS-CoV-2 infection facilitates epithelial cell repair and limits inflammation"

Cartridge	Experiment	Tag	Condition	Group	SampleID	TagNames
1	CVR_EXP_5	1	Epithelial	Mock	Epithelial	Epithelial
1	CVR_EXP_5	2	Epithelial	Mock	Epithelial+ PROS1	EpithelialPROS
1	CVR_EXP_5	3	Coculture	Mock	Coculture	Coculture
1	CVR_EXP_5	4	Coculture	Mock	Coculture+ PROS1	CoculturePROS
1	CVR_EXP_5	5	Monocytes	Mock	Monocytes	Monocytes
1	CVR_EXP_5	6	Monocytes	Mock	Monocytes+ PROS1	MonocytesPROS
1	CVR_EXP_5	7	Epithelial+ Virus	Virus	Epithelial+ Virus	EpithelialVirus
1	CVR_EXP_5	8	Epithelial+ Virus	Virus	Epithelial+ Virus+ PROS1	EpithelialVirusPROS
1	CVR_EXP_5	9	Coculture+ Virus	Virus	Coculture+ Virus	CocultureVirus
1	CVR_EXP_5	10	Coculture+ Virus	Virus	Coculture+ Virus+ PROS1	CocultureVirusPROS
1	CVR_EXP_5	11	Monocytes+ Virus	Virus	Monocytes+ Virus	MonocytesVirus
1	CVR_EXP_5	12	Monocytes+ Virus	Virus	Monocytes+ Virus+ PROS1	MonocytesVirusPROS
