## Supplemental Table 6 for "PROS1 released by human lung basal cells upon SARS-CoV-2 infection facilitates epithelial cell repair and limits inflammation"

	x
FGF23	0.00465288
CRLF2	0.003507553
TSLP	0.0034991
GH2	0.002920369
IFNL1	0.002753629
IL27	0.002587149
IL20	0.002552411
SECTM1	0.002267022
EBI3	0.002148662
CSH1	0.001978533
IL21	0.001963205
IL19	0.001841844
IL12B	0.001797668
CSHL1	0.001796354
IL12A	0.001773898
IL23A	0.001764294
IL15	0.001611876
GDF3	0.001583251
CRLF1	0.001579211
IFNL2	0.001570612
PTPRT	0.001570095
THPO	0.001542749
IL17F	0.001529701
IL7	0.001486775
IL22	0.001484088
IL24	0.00146401
CTF1	0.00143323
IFNK	0.001415313
IFNL3	0.001408642
IL10	0.001353196
ANGPT4	0.001349247
CLCF1	0.001340808
IL17A	0.001285836
DSCAM	0.001231849
OSM	0.001227851
IL3	0.001147438
IL18	0.001146195
IFNW1	0.001143785
IL5	0.001135989
IL2	0.001128005
IL25	0.001107884
PCDHA7	0.001099716
CDHR1	0.001096425
PCDHA4	0.001093215
LEFTY2	0.00108872
IL9	0.001088189
CSF2	0.001071773
IL4	0.001063617
CNTF	0.001059491
IFNB1	0.001044678
CD6	0.001035297
PTGS2	0.001035081
EPO	0.00103497
LIF	0.001032834
BMP5	0.001010176
IL31	0.001002402
IFNA7	0.000999764
IFNA17	0.000994584
HMGB1	0.000991979
IFNA16	0.000988408
VGF	0.000985623
GDF2	0.000982715
PDGFD	0.000978422
IFNA10	0.000978163
GDF1	0.000976737
ANGPT2	0.000973152
TDGF1	0.000971003
IFNA6	0.000968816
DKK2	0.000966522
CNTN2	0.000962256
IFNA14	0.000951376
CDH3	0.000951274
IFNA4	0.000949249
FLT3LG	0.00094788
CCL11	0.000935006
IFNA2	0.000913483
IL6	0.000912396
HAMP	0.000907626
MMP13	0.00090383
IFNG	0.000902615
INHBC	0.000902597
TFF1	0.000901505
CX3CL1	0.000899141
AMH	0.000898079
TNFSF10	0.00089736
PRL	0.000889034
GH1	0.000887472
IFNA8	0.000885551
CCL15	0.000883622
IL13	0.000880225
IFNA5	0.0008761
CTGF	0.000874324
IL1B	0.000866611
TNFSF18	0.000863023
INHA	0.000861234
BMP7	0.000859804
TGFB2	0.000854753
CARTPT	0.000850491
GDF15	0.000850382
BMP6	0.000847589
LEFTY1	0.00084743
GDNF	0.000847254
CYR61	0.000844436
LEP	0.000843721
NAMPT	0.000841052
BMP15	0.000836837
MST1	0.000833732
GPNMB	0.000830154
OSGIN1	0.000829198
DKK1	0.000821499
BMP4	0.000818806
ANGPTL1	0.000818143
TNFSF14	0.000817989
IL17C	0.000817198
BMP8A	0.000814882
IL11	0.00081445
IFNA1	0.000811836
IGF2	0.000811527
JAG1	0.00080614
IFNA13	0.000804785
KITLG	0.000802649
TGFB1	0.000799802
PTDSS1	0.000797678
BMP2	0.000793171
ANGPT1	0.000792577
ALOX5AP	0.000792221
CMTM8	0.000791325
FGF21	0.000789215
NGF	0.000788321
IFNA21	0.00078206
NTF3	0.000780372
CD40LG	0.000774053
CSH2	0.000772708
PROS1	0.000771406
GDF9	0.00077075
THBS1	0.000767869
CDH11	0.000764986
ADIPOQ	0.000764782
PDGFB	0.00076409
NPPA	0.000760782
FGF2	0.000755239
FGF4	0.000755045
FBRS	0.000751041
IGF1	0.000750352
PLAU	0.000747817
PSAP	0.000746208
PTH	0.00074468
WISP2	0.000744182
DLL4	0.000743754
UCN	0.00074155
SHH	0.000741079
LAMB2	0.000739916
CSF3	0.000736086
FGF9	0.000735881
FSHB	0.000735761
RARRES2	0.00073459
PDGFA	0.000731088
IL1A	0.000730825
INHBE	0.00073055
CAMP	0.000729384
INHBB	0.000727031
IL36A	0.000725825
CGA	0.000725175
NODAL	0.000722374
INHBA	0.00072115
MSTN	0.000720488
SEMA3A	0.000718088
LHB	0.000717393
PGF	0.000715974
TTR	0.000712152
CCL13	0.000711541
TNFSF9	0.000710739
VEGFD	0.000709492
ADM	0.000706418
CD34	0.000703749
SERPINE1	0.000703671
TFPI	0.000701904
CD40	0.000701416
RET	0.000700869
CD2	0.000700232
PDGFC	0.000700208
TGFA	0.000697709
PTPRC	0.000697322
ARTN	0.000696176
BDNF	0.000695962
HGF	0.000694517
MDK	0.000693849
GDF6	0.00069064
CLSTN1	0.000689275
UCN2	0.000688486
KLK3	0.000687569
HBEGF	0.000684996
HLA-G	0.000683692
SLIT2	0.000682223
INS	0.000681193
TNFSF13	0.000680288
MADCAM1	0.000679935
FGF8	0.000679434
VEGFA	0.000679115
CEACAM1	0.00067765
ALCAM	0.000676639
VEGFC	0.000676611
TNFSF15	0.000673901
IL16	0.000671507
SDK1	0.000671232
BMP10	0.000669967
WNT1	0.000667883
TIMP1	0.000665597
COL2A1	0.000665572
LTF	0.000663937
TF	0.000662284
SELE	0.000661652
CELSR1	0.000660605
TNF	0.000660224
LTA	0.000658725
AREG	0.000658308
CSF1	0.000657818
CDH13	0.000656418
NPPC	0.00065464
PIK3CB	0.000654114
MAPT	0.000653506
CCL14	0.000653148
NCAM1	0.000650628
IL36G	0.000650461
ADAM17	0.000649971
GMFB	0.000648739
WNT4	0.000648578
HMGB2	0.000648506
PLAT	0.000645918
CD28	0.000642474
CHGB	0.000642185
EGF	0.000641855
BMP3	0.000640341
DSG1	0.000638592
NOV	0.000637346
TNFSF11	0.000635514
CCL1	0.00063522
NRTN	0.000634811
HLA-F	0.000633062
CELSR2	0.000632381
A2M	0.00062991
GDF7	0.000629489
PSPN	0.000629001
MIF	0.000628457
CD226	0.000626175
CCL3	0.000625953
CCL2	0.000625749
FGF19	0.000625478
HLA-A	0.000623845
LTB	0.000623266
COL1A1	0.00062203
WNT2	0.000621743
ICAM3	0.000620669
CRH	0.000620357
NTF4	0.000619556
RLN1	0.000618402
GDF5	0.000618003
YARS	0.000617873
DUSP18	0.000617768
CXCL12	0.000616621
SEMA6D	0.000616226
PKD1	0.000615968
TSHB	0.000615188
PDCD1LG2	0.000612
CXCL8	0.000611534
CCL7	0.000610485
IL1F10	0.000610171
PSEN1	0.000609327
DLL3	0.000608867
OSTN	0.000608777
JAM2	0.000608718
EPGN	0.000608642
DLL1	0.000607079
SEMA3C	0.000606999
SOST	0.000605991
KL	0.000604777
GZMB	0.000604365
PCDH15	0.000604042
CCL4	0.000603212
MAG	0.000603173
CCL3L3	0.000602205
SFRP2	0.000600332
WNT3A	0.00059989
PLG	0.000599763
FGF1	0.000599583
NPPB	0.000599438
LRRC4	0.000597362
WNT5A	0.000597343
BMP8B	0.000597145
REN	0.000596946
TNFSF12	0.000596932
SELP	0.000596464
TGFB3	0.000595973
FASLG	0.000593799
CXCL14	0.000593428
PTHLH	0.000593401
CDH5	0.000593246
TNFSF4	0.000592876
PTN	0.000590234
IL34	0.000589854
GDF11	0.00058905
GAD1	0.000588954
SERPINA1	0.000588754
HDC	0.000586615
DLK1	0.000586363
CCL5	0.000585689
CD274	0.000584137
IAPP	0.000583663
CALM2	0.000583304
PECAM1	0.000582606
PCDH20	0.000580876
NECTIN1	0.000580862
EREG	0.000580295
ROBO1	0.000580075
FGF7	0.000579199
CXCL2	0.000577057
TRO	0.000576919
CDH1	0.000576786
DSC3	0.000576278
BTLA	0.000575368
F9	0.000574861
AANAT	0.000574648
RGMA	0.000571676
CADM4	0.000571339
GRN	0.000571211
FGF13	0.000570894
RELN	0.000568947
HSP90B1	0.00056862
GREM1	0.000568287
APP	0.000568212
F7	0.000567882
PCDHGC3	0.000566951
SPN	0.000566472
CCL16	0.000565903
HAS2	0.000565837
TNFSF13B	0.000565483
NRG1	0.000565198
IL1RN	0.000564256
FGF18	0.000564061
VWF	0.000563312
SPP1	0.000562298
FGF20	0.000562147
EFNA5	0.000561597
AGT	0.000560825
LAMB1	0.000560044
CDH4	0.000559023
UCN3	0.000559015
IBSP	0.000558987
IL36B	0.000558853
DSC1	0.00055858
EDN1	0.00055826
PRLH	0.000557103
CLDN11	0.000556153
FGF10	0.000555874
CD24	0.000554143
GLG1	0.0005541
BMP1	0.000553646
SEMA3B	0.00055297
SERPINC1	0.000552201
GHRL	0.000551406
GAS6	0.000551079
WNT7A	0.000550804
CDH23	0.000550277
IHH	0.000549238
CD86	0.000548705
MMP9	0.000548489
ICAM1	0.000547013
CCL17	0.000545506
GAST	0.000545419
APOE	0.000545339
VTN	0.000542711
LGALS3	0.000542319
CTSG	0.000542293
VIP	0.00054202
EFEMP1	0.000541891
CD320	0.000541487
CXCL10	0.000540872
ADAM15	0.000540385
TPH1	0.000539301
CALM3	0.000539063
SCGB3A1	0.000537873
HLA-DRA	0.000537861
EFNA4	0.000537534
HSPG2	0.000537219
ITGA9	0.000537194
SCG2	0.000536621
WNT8B	0.000535959
CLEC11A	0.000535755
EFNA1	0.000535742
VEGFB	0.00053511
PCDHGA7	0.000534816
IFNE	0.000534758
GUCA2A	0.000534457
IL33	0.00053391
EFNB3	0.000533636
PLXNB3	0.000533586
NXPH3	0.000533115
ICAM2	0.000533005
INSL5	0.000532969
NECTIN2	0.000532959
CALM1	0.000532946
TXLNA	0.000532404
FLRT2	0.000532382
WNT8A	0.000532027
POMC	0.000531816
TG	0.000531694
CXCL1	0.000531635
CMTM6	0.00053026
BTC	0.000529173
HLA-DMA	0.000529165
FGF12	0.000528683
APOA1	0.000528392
CDH15	0.000528026
CFH	0.000527627
NPNT	0.000527455
NRG2	0.000527018
NRG3	0.000526518
CD80	0.000526418
SCT	0.000526129
CDH2	0.000525704
ULBP2	0.000524906
CCL26	0.000524875
FGF6	0.000524787
FAT1	0.000524334
LAMC3	0.00052432
FGF17	0.000524288
PCDH1	0.000524149
EFNA3	0.000523635
FBN1	0.000523378
ITGAL	0.000523078
GUCA2B	0.000522842
RSPO4	0.000522186
CD58	0.000521878
FGF5	0.000521631
NTN4	0.000521292
NRG4	0.000521216
SERPING1	0.000520458
PVR	0.000520154
COMP	0.000520036
TNFSF8	0.000517829
ADCYAP1	0.000517427
F11R	0.000516791
LRPAP1	0.000516482
NDP	0.000516474
CCL8	0.000516442
GNRH1	0.000516201
FGF16	0.000516092
RLN2	0.000515578
ROBO2	0.00051495
L1CAM	0.000514226
NPTN	0.000512715
NID1	0.000512707
PTPRF	0.000511382
ITGB1	0.000511313
PGLYRP1	0.000511085
FGF22	0.00051072
WNT3	0.000510325
ITGB2	0.00050984
ANGPTL3	0.000509473
DSG4	0.000508358
EFNA2	0.000506166
COL4A1	0.000506133
CXCL3	0.000505324
FGF3	0.000504857
RABEP2	0.000503139
CD70	0.000502883
PCDHB15	0.000502788
LAMC2	0.000502763
GHRH	0.000501815
GIP	0.000501434
TNC	0.000501139
SELL	0.000500726
ADAM9	0.0005002
PCDH9	0.000499628
HLA-E	0.000499543
WNT7B	0.00049949
PCDH10	0.000499369
PTPRM	0.000499014
TNFRSF11B	0.000498947
EDA	0.000498618
ICAM5	0.000498393
MPZ	0.000497014
NTNG1	0.000496903
INSL6	0.000496799
FGF14	0.000495663
APOB	0.000495337
FAT4	0.00049434
NLGN2	0.000494326
ITGAM	0.000494238
ADAM12	0.000494034
OCLN	0.000493432
CALCA	0.00049165
EFNB1	0.000491399
SLIT1	0.000491284
NEGR1	0.000490985
SEMA4D	0.000490252
PROC	0.000489725
AGRP	0.000489107
PLEKHO2	0.000488442
ZP3	0.000487269
SST	0.000487233
RABEP1	0.000487121
TIGIT	0.000486497
CELSR3	0.000486353
OMG	0.000485928
CNTN1	0.000485389
RSPO2	0.000485059
RSPO1	0.000484979
SDK2	0.000483192
HLA-B	0.000482813
DEFB4A	0.0004824
DEFB4B	0.0004824
CNTNAP1	0.000481506
LAMA1	0.000481155
F2	0.000480825
GCG	0.000479976
PCDHGB1	0.000479642
ICOSLG	0.000479224
CDH12	0.0004791
EDN3	0.000478519
JAM3	0.000478422
CCK	0.000477937
SERPINE2	0.00047771
ASIP	0.000476491
PCDHGA11	0.000476125
RSPO3	0.000475637
SELPLG	0.000475365
CMTM2	0.00047521
CADM1	0.000474631
NLGN3	0.000474556
LIPH	0.000473936
CDH18	0.000472505
C3	0.000472364
PCDHA12	0.000472064
ITGB7	0.000471305
SEMA3E	0.000471186
JAG2	0.00047104
FGA	0.000470792
DCHS1	0.000469319
WISP3	0.000469034
PCDHB16	0.00046746
FGF11	0.000467076
AGRN	0.000467
COL18A1	0.000466511
NPVF	0.000466135
ESAM	0.000466041
HDGF	0.000466018
LAMA2	0.000465912
MANF	0.000465508
IL17B	0.000465027
GSTP1	0.000463378
SEMA5A	0.000463194
THBS4	0.000462379
MLN	0.000462286
GNRH2	0.000461841
PCDHA13	0.0004614
HLA-C	0.000461319
FLRT3	0.000459534
CHAD	0.000458941
RPS19	0.000458886
TENM3	0.000458758
WNT9B	0.000457675
GPHA2	0.00045721
THBS2	0.000457097
WNT9A	0.00045559
NECTIN3	0.000454232
LRRC4C	0.0004527
NLGN1	0.000452596
PCDHA6	0.000452086
INSL3	0.0004511
WNT11	0.000450989
PCDHB3	0.000449288
AVP	0.000448882
PLXNB2	0.000445632
NTN1	0.000445275
COL5A3	0.000445156
LRRC4B	0.000444986
OXT	0.000439504
NUCB2	0.000438778
CADM2	0.00043701
PODXL2	0.000436713
CDH6	0.000436705
PCDHB8	0.000436236
DHH	0.000435561
NMU	0.000435189
CADM3	0.000434726
CALCB	0.000434379
CDH9	0.000434341
KISS1	0.00043426
ADAM23	0.000434225
RTN4	0.000434108
FAT3	0.000432877
ITGA4	0.000432826
WNT10B	0.00043208
NRXN1	0.000431694
EFNB2	0.000431561
FN1	0.000430554
NRXN3	0.00042884
TRH	0.00042839
SEMA3F	0.000427861
C5	0.000427841
FAT2	0.000426556
KNG1	0.000425955
NTN3	0.000424726
ADM2	0.000424019
CMTM4	0.000423817
ICAM4	0.000423038
CXCL5	0.000422946
NFASC	0.000422453
CCL22	0.00041982
PRND	0.000418933
FAM3D	0.000418196
CCL21	0.000418095
GALP	0.000418007
SEMA7A	0.000417625
CRTAM	0.00041751
WNT10A	0.000415334
CXCL6	0.000415138
PF4	0.000414824
CXCL11	0.000414655
TAC1	0.000414498
AIMP1	0.000414431
PCDH7	0.000414288
PTH2	0.000412671
NTS	0.000410915
F8	0.000408952
CDHR2	0.000407801
COPA	0.000406054
CXCL13	0.000405641
PDYN	0.00040145
CXCL9	0.00040141
CORT	0.000400318
NXPH1	0.000399116
DSG2	0.000398405
CD200	0.000396139
HCRT	0.000394293
PENK	0.000394057
NPY	0.000391648
NENF	0.000390367
PPBP	0.000389006
CCL28	0.000387806
CCL4L1	0.000384056
CCL19	0.00038373
CCL20	0.00038229
GRP	0.000381567
CDHR5	0.000381094
CCL25	0.000379674
ADAM2	0.000378738
HEBP1	0.000375608
APLN	0.00037496
GAL	0.000374882
VCAM1	0.00037465
FAM3C	0.000374091
CCL24	0.000371681
CCL23	0.000369274
PYY	0.000368711
CCL27	0.000367789
DSC2	0.00036745
PNOC	0.000367178
NPS	0.000362796
TAC3	0.000360797
SAA1	0.00036076
RLN3	0.000358702
CXCL16	0.00035805
PPY	0.00035546
NPB	0.000353772
NPW	0.000353597
PMCH	0.000353015
ARF1	0.000349377
PROK2	0.000346856
CALR	0.000344957
ANXA1	0.000341423
CD99	0.000340819
EDN2	0.00033971
UTS2	0.000337659
NMS	0.00033566
NMB	0.000335417
XCL1	0.000332975
AMIGO1	0.000327576
NPFF	0.000326402
XCL2	0.000325921
PROK1	0.000324899
UTS2B	0.000324828
QRFP	0.000323845
AMIGO2	0.00031923
TAC4	0.000291328
GPI	0.000288525
CLDN24	0
